# Global analysis of protein-RNA interactions in SARS-CoV-2 infected cells reveals key regulators of infection

**DOI:** 10.1101/2020.11.25.398008

**Authors:** Wael Kamel, Marko Noerenberg, Berati Cerikan, Honglin Chen, Aino I. Järvelin, Mohamed Kammoun, Jeff Lee, Ni Shuai, Manuel Garcia-Moreno, Anna Andrejeva, Michael J. Deery, Christopher J. Neufeldt, Mirko Cortese, Michael L. Knight, Kathryn S. Lilley, Javier Martinez, Ilan Davis, Ralf Bartenschlager, Shabaz Mohammed, Alfredo Castello

**Author notes:** These authors contributed equally to this work (Wael Kamel, Marko Noerenberg, Berati Cerikan).

## Abstract

Severe acute respiratory syndrome coronavirus 2 (SARS-CoV-2) causes COVID-19. SARS-CoV-2 relies on cellular RNA-binding proteins (RBPs) to replicate and spread, although which RBPs control SARS-CoV-2 infection remains largely unknown. Here, we employ a multi-omic approach to identify systematically and comprehensively which cellular and viral RBPs are involved in SARS-CoV-2 infection. We reveal that the cellular RNA-bound proteome is remodelled upon SARS-CoV-2 infection, having widespread effects on RNA metabolic pathways, non-canonical RBPs and antiviral factors. Moreover, we apply a new method to identify the proteins that directly interact with viral RNA, uncovering dozens of cellular RBPs and six viral proteins. Amongst them, several components of the tRNA ligase complex, which we show regulate SARS-CoV-2 infection. Furthermore, we discover that available drugs targeting host RBPs that interact with SARS-CoV-2 RNA inhibit infection. Collectively, our results uncover a new universe of host-virus interactions with potential for new antiviral therapies against COVID-19.
