## Supplementary material for "Global analysis of protein-RNA interactions in SARS-CoV-2 infected cells reveals key regulators of infection": vRIC SARS-CoV-2

### Sheet: vRIC_SARS-CoV2_table
ID	Gene.name	Sig.vRNA.Interactors.FDR10	logFC	adj.P.Val	Majority.protein.IDs	Gene.names
P51114	FXR1	Yes	13.0803	1.16778e-07	P51114;P51114-2;P51114-3	FXR1
A0AV96	RBM47	Yes	12.5512	1.16778e-07	A0AV96;A0AV96-2	RBM47
Q00577	PURA	Yes	12.0799	1.60081e-07	Q00577	PURA
sp|P0DTC5|VME1_SARS2	sp|P0DTC5|VME1_SARS2	Yes	12.0063	1.87062e-07	sp|P0DTC5|VME1_SARS2
sp|P0DTD1|R1AB_SARS2	sp|P0DTD1|R1AB_SARS2	Yes	11.6206	1.87062e-07	sp|P0DTD1|R1AB_SARS2;sp|P0DTC1|R1A_SARS2
Q14444-2	CAPRIN1	Yes	11.0849	1.87062e-07	Q14444-2;Q14444	CAPRIN1
Q96DH6-2	MSI2	Yes	10.4009	3.15614e-07	Q96DH6-2;Q96DH6	MSI2
Q9NZI8	IGF2BP1	Yes	10.7889	3.89346e-07	Q9NZI8;Q9NZI8-2	IGF2BP1
sp|P0DTC9|NCAP_SARS2	sp|P0DTC9|NCAP_SARS2	Yes	12.5604	3.95364e-07	sp|P0DTC9|NCAP_SARS2
Q14671-2	PUM1	Yes	9.82943	5.18974e-07	Q14671-2;Q14671;Q14671-3;Q14671-4	PUM1
Q8WWM7-6	ATXN2L	Yes	9.90972	8.14104e-07	Q8WWM7-6;Q8WWM7-8;Q8WWM7-5;Q8WWM7-4;Q8WWM7-9;Q8WWM7-2;Q8WWM7;Q8WWM7-3	ATXN2L
sp|P0DTC2|SPIKE_SARS2	sp|P0DTC2|SPIKE_SARS2	Yes	9.08581	1.12863e-06	sp|P0DTC2|SPIKE_SARS2
Q96QR8	PURB	Yes	10.8687	1.58778e-06	Q96QR8	PURB
Q15434	RBMS2	Yes	8.89808	1.58778e-06	Q15434	RBMS2
Q99700-2	ATXN2	Yes	9.4647	2.05358e-06	Q99700-2;Q99700-5;Q99700-4;Q99700	ATXN2
O75534-2	CSDE1	Yes	10.6758	2.10279e-06	O75534-2;O75534;O75534-3;O75534-4	CSDE1
Q8ND56-3	LSM14A	Yes	8.58702	2.10279e-06	Q8ND56-3;Q8ND56-2;Q8ND56	LSM14A
Q9H694	BICC1	Yes	8.63915	2.12454e-06	Q9H694;Q9H694-2	BICC1
Q8TB72-2	PUM2	Yes	7.93604	2.96681e-06	Q8TB72-2;Q8TB72-4;Q8TB72-3;Q8TB72	PUM2
sp|P0DTD2|ORF9B_SARS2	sp|P0DTD2|ORF9B_SARS2	Yes	8.24155	3.28748e-06	sp|P0DTD2|ORF9B_SARS2
Q8N427	NME8	Yes	9.68184	3.69084e-06	Q8N427	NME8
Q17RY0-2	CPEB4	Yes	8.57052	3.69084e-06	Q17RY0-2;Q17RY0;Q17RY0-3	CPEB4
O95900	TRUB2	No	-7.13828	5.56576e-06	O95900;O95900-2	TRUB2
Q8NCA5-2	FAM98A	Yes	8.4865	1.01849e-05	Q8NCA5-2;Q8NCA5	FAM98A
O00425	IGF2BP3	Yes	7.05887	1.06931e-05	O00425	IGF2BP3
Q14240	EIF4A2	Yes	8.72397	1.07757e-05	Q14240;Q14240-2	EIF4A2
Q7KZF4	SND1	Yes	7.78437	1.07757e-05	Q7KZF4	SND1
O15371-2	EIF3D	Yes	8.45189	1.08807e-05	O15371-2;O15371-3;O15371	EIF3D
Q8IY21	DDX60	Yes	8.2499	1.08807e-05	Q8IY21	DDX60
Q16821	PPP1R3A	Yes	7.81226	1.34376e-05	Q16821	PPP1R3A
Q92499-3	DDX1	Yes	7.70696	1.34376e-05	Q92499-3;Q92499-2;Q92499	DDX1
Q92879-2	CELF1	Yes	8.34019	1.44034e-05	Q92879-2;Q92879-3;Q92879-6;Q92879;Q92879-4;Q92879-5	CELF1
Q9Y646	CPQ	Yes	8.12928	1.44034e-05	Q9Y646	CPQ
P82912-2	MRPS11	No	-7.32672	1.44034e-05	P82912-2;P82912	MRPS11
O00566	MPHOSPH10	Yes	7.98348	1.5826e-05	O00566	MPHOSPH10
Q9BQC6	MRPL57	No	-6.95187	1.72068e-05	Q9BQC6	MRPL57
Q9H089	LSG1	Yes	9.03551	1.74882e-05	Q9H089	LSG1
P62316-2	SNRPD2	Yes	8.53485	2.64946e-05	P62316-2	SNRPD2
Q8WXH0	SYNE2	Yes	8.82361	2.75231e-05	Q8WXH0;Q8WXH0-2;Q8WXH0-4;Q8WXH0-3;Q8WXH0-13;Q8WXH0-7	SYNE2
P11532-3	DMD	Yes	7.75871	2.75231e-05	P11532-3;P11532-2;P11532-4;P11532	DMD
P29558-2	RBMS1	Yes	7.07004	2.90613e-05	P29558-2;P29558;Q6XE24-3;Q6XE24-4;Q6XE24-5;Q6XE24-2;Q6XE24	RBMS1;RBMS3
Q9Y6M1-1	IGF2BP2	Yes	7.78505	3.09364e-05	Q9Y6M1-1;Q9Y6M1;Q9Y6M1-5;Q9Y6M1-3;Q9Y6M1-4	IGF2BP2
P42766	RPL35	No	-7.13661	3.44761e-05	P42766	RPL35
Q92615	LARP4B	Yes	7.16686	3.86739e-05	Q92615	LARP4B
Q06787-2	FMR1	Yes	7.59588	4.10761e-05	Q06787-2;Q06787-8;Q06787-9;Q06787-11	FMR1
P49756	RBM25	No	-6.17079	5.54675e-05	P49756;P49756-2;P49756-3	RBM25
Q96I24	FUBP3	Yes	5.2387	5.75166e-05	Q96I24	FUBP3
Q96EP5-2	DAZAP1	Yes	6.48822	6.00636e-05	Q96EP5-2;Q96EP5	DAZAP1
Q14008-2	CKAP5	No	-6.92206	6.69348e-05	Q14008-2;Q14008;Q14008-3	CKAP5
Q9H0Z9	RBM38	Yes	7.48477	9.57627e-05	Q9H0Z9;Q9H0Z9-2;Q9BX46	RBM38;RBM24
Q9BZE4-3	GTPBP4	Yes	7.48269	0.000113759	Q9BZE4-3;Q9BZE4-2;Q9BZE4	GTPBP4
Q71RC2-5	LARP4	Yes	6.91915	0.000116764	Q71RC2-5;Q71RC2-3;Q71RC2;Q71RC2-4;Q71RC2-7;Q71RC2-2;Q71RC2-6	LARP4
Q96RP9	GFM1	No	-5.17196	0.000118037	Q96RP9;Q96RP9-2	GFM1
P20290-2	BTF3	Yes	7.35818	0.000118337	P20290-2;P20290	BTF3
Q01085-2	TIAL1	Yes	6.29116	0.000135458	Q01085-2;Q01085	TIAL1
P62136-3	PPP1CA	Yes	7.20658	0.000136841	P62136-3;P62136;P62136-2	PPP1CA
Q66K74-2	MAP1S	No	-7.19671	0.000139502	Q66K74-2;Q66K74	MAP1S
O75821	EIF3G	Yes	8.51806	0.000151129	O75821	EIF3G
P48634	PRRC2A	Yes	5.84918	0.000159286	P48634;P48634-3;P48634-2;P48634-4	PRRC2A
Q8TDN6	BRIX1	Yes	7.01136	0.000175073	Q8TDN6	BRIX1
P52272-2	HNRNPM	Yes	4.77547	0.000183027	P52272-2;P52272	HNRNPM
Q13435	SF3B2	Yes	6.92501	0.000183349	Q13435	SF3B2
Q9NUP9	LIN7C	Yes	6.44348	0.000221692	Q9NUP9	LIN7C
P62140	PPP1CB	Yes	6.02354	0.000282021	P62140;P36873;P36873-2	PPP1CB;PPP1CC
Q2M296-4	MTHFSD	Yes	6.67297	0.000282496	Q2M296-4;Q2M296-3;Q2M296-2;Q2M296	MTHFSD
P60842	EIF4A1	Yes	8.13973	0.000284746	P60842;P60842-2	EIF4A1
Q99536-2	VAT1	Yes	6.0862	0.000284746	Q99536-2;Q99536-3;Q99536	VAT1
Q14690	PDCD11	Yes	5.6038	0.000284746	Q14690	PDCD11
Q8N5C6-2	SRBD1	No	-5.04586	0.000286686	Q8N5C6-2;Q8N5C6	SRBD1
O14617-3	AP3D1	No	-7.42163	0.000286686	O14617-3;O14617-4;O14617-2;O14617;O14617-5	AP3D1
Q7L2J0	MEPCE	No	-6.04385	0.000291496	Q7L2J0;Q7L2J0-2	MEPCE
P55265-3	ADAR	Yes	6.61535	0.000305365	P55265-3;P55265-2	ADAR
P31483	TIA1	Yes	7.86207	0.000373649	P31483;P31483-3	TIA1
P62266	RPS23	No	-5.85457	0.000380747	P62266	RPS23
P51116	FXR2	Yes	7.45747	0.000396133	P51116	FXR2
O95758-1	PTBP3	Yes	5.57447	0.000413121	O95758-1;O95758-6;O95758-2;O95758;O95758-5;O95758-4;O95758-7	PTBP3
P62633-2	CNBP	Yes	8.10638	0.000466561	P62633-2;P62633;P62633-7;P62633-3;P62633-8;P62633-5;P62633-4;P62633-6	CNBP
Q9UN81	L1RE1	Yes	4.68442	0.000466561	Q9UN81	L1RE1
Q8WVM0	TFB1M	No	-4.81248	0.000494931	Q8WVM0	TFB1M
Q8IY81	FTSJ3	Yes	6.75794	0.000548001	Q8IY81	FTSJ3
P67809	YBX1	Yes	5.8893	0.000548001	P67809	YBX1
P07910	HNRNPC	Yes	6.40448	0.000561115	P07910;P07910-3;O60812;B2RXH8	HNRNPC;HNRNPCL1;HNRNPCL2
Q14157	UBAP2L	Yes	6.84625	0.000610224	Q14157;Q14157-5;Q14157-4;Q14157-1;Q14157-3	UBAP2L
Q15061	WDR43	Yes	7.14292	0.000684572	Q15061	WDR43
Q9NR48-2	ASH1L	No	-5.6973	0.000684572	Q9NR48-2;Q9NR48	ASH1L
Q9HC36	RNMTL1	No	-5.33392	0.000756535	Q9HC36	RNMTL1
Q9UN86	G3BP2	Yes	5.71319	0.000792602	Q9UN86;Q9UN86-2	G3BP2
O00571	DDX3X	Yes	8.45022	0.00101713	O00571;O00571-2;O15523-2;O15523	DDX3X;DDX3Y
O15042-2	U2SURP	No	-6.40471	0.00101713	O15042-2;O15042	U2SURP
Q9NUQ6-2	SPATS2L	Yes	5.7148	0.00103869	Q9NUQ6-2	SPATS2L
P10155	TROVE2	Yes	6.0634	0.00104994	P10155;P10155-3;P10155-5;P10155-4	TROVE2
Q13283	G3BP1	Yes	8.34862	0.00105352	Q13283	G3BP1
Q9Y3I0	RTCB	Yes	4.92791	0.00111983	Q9Y3I0	RTCB
Q5TB80-2	CEP162	Yes	5.57125	0.0011694	Q5TB80-2;Q5TB80	CEP162
P23588	EIF4B	Yes	5.86569	0.00119813	P23588;P23588-2	EIF4B
Q96GJ1-3	TRMT2B	No	-4.92188	0.00126118	Q96GJ1-3;Q96GJ1-2;Q96GJ1	TRMT2B
Q9Y3Y2-4	CHTOP	Yes	3.9785	0.00136829	Q9Y3Y2-4;Q9Y3Y2;Q9Y3Y2-3	CHTOP
P15880	RPS2	Yes	4.73005	0.0014275	P15880	RPS2
O60506-3	SYNCRIP	Yes	3.98472	0.00143994	O60506-3;O60506-4;O60506-5	SYNCRIP
Q05639	EEF1A2	Yes	6.2594	0.0015814	Q05639	EEF1A2
Q15717	ELAVL1	Yes	3.60975	0.00181657	Q15717;Q15717-2	ELAVL1
Q07065	CKAP4	No	-4.08884	0.00181952	Q07065	CKAP4
Q15056-2	EIF4H	Yes	6.13063	0.00188601	Q15056-2;Q15056	EIF4H
P26599	PTBP1	Yes	3.62029	0.00191563	P26599;P26599-2;P26599-3	PTBP1
P04792	HSPB1	Yes	5.79435	0.00193044	P04792	HSPB1
Q9P2E3	ZNFX1	Yes	4.65289	0.00193044	Q9P2E3;Q9P2E3-2	ZNFX1
O60506	SYNCRIP	Yes	3.38889	0.00209985	O60506;O60506-2	SYNCRIP
P07900	HSP90AA1	Yes	4.94869	0.00216037	P07900;P07900-2	HSP90AA1
Q6PI48	DARS2	No	-3.91971	0.00247905	Q6PI48	DARS2
P62826	RAN	Yes	3.74873	0.00250526	P62826	RAN
Q9H857-3	Q9H857-3	No	-3.75635	0.00258349	Q9H857-3;Q9H857-2
O76021	RSL1D1	Yes	4.76715	0.00259701	O76021	RSL1D1
Q7Z2W4-3	ZC3HAV1	No	-4.83822	0.00274065	Q7Z2W4-3	ZC3HAV1
Q14152	EIF3A	Yes	6.07484	0.00274612	Q14152;Q14152-2	EIF3A
P23396	RPS3	Yes	5.33019	0.00322046	P23396;P23396-2	RPS3
Q9UKV8-2	AGO2	Yes	5.25908	0.00372074	Q9UKV8-2;Q9UKV8;Q9H9G7-2;Q9UL18;Q9H9G7	AGO2;AGO3;AGO1
Q14694	USP10	Yes	5.03689	0.00372074	Q14694;Q14694-3;Q14694-2	USP10
P16989	YBX3	Yes	5.4563	0.00379309	P16989;P16989-3;P16989-2	YBX3
Q7Z417	NUFIP2	Yes	4.62377	0.00391324	Q7Z417	NUFIP2
Q9NZT1	CALML5	No	-5.56266	0.00422424	Q9NZT1	CALML5
Q00341	HDLBP	Yes	5.79082	0.00472509	Q00341;Q00341-2	HDLBP
Q9Y520-4	PRRC2C	Yes	4.00563	0.00479726	Q9Y520-4;Q9Y520-5;Q9Y520;Q9Y520-7;Q9Y520-6;Q9Y520-3;Q9Y520-2	PRRC2C
O43432-4	EIF4G3	Yes	4.84229	0.00492429	O43432-4;O43432;O43432-3	EIF4G3
Q13472-3	TOP3A	No	-4.54563	0.00492429	Q13472-3;Q13472-2;Q13472	TOP3A
Q9NR56-3	MBNL1	Yes	4.18836	0.00605451	Q9NR56-3;Q9NR56-4;Q9NR56-6;Q9NR56-2;Q9NR56-5	MBNL1
Q9BQG0	MYBBP1A	Yes	5.1817	0.00745253	Q9BQG0;Q9BQG0-2	MYBBP1A
P26196	DDX6	Yes	4.11226	0.00745253	P26196	DDX6
Q99613-2	EIF3C	Yes	5.46432	0.00860824	Q99613-2;Q99613;B5ME19	EIF3C;EIF3CL
O60832-2	DKC1	Yes	4.98743	0.00880474	O60832-2;O60832	DKC1
P37108	SRP14	Yes	5.88177	0.00941325	P37108	SRP14
O14979-3	HNRNPDL	Yes	4.24966	0.0111125	O14979-3;O14979-2;O14979	HNRNPDL
P63162	SNRPN	Yes	6.34944	0.0113722	P63162;P63162-2	SNRPN
P11021	HSPA5	Yes	2.96983	0.0118152	P11021	HSPA5
Q9H5Q4	TFB2M	No	-3.19125	0.012198	Q9H5Q4	TFB2M
P11940	PABPC1	Yes	2.97452	0.0123405	P11940;P11940-2	PABPC1
P14618	PKM	Yes	3.06728	0.0184533	P14618;P14618-2;P14618-3	PKM
P04083	ANXA1	Yes	3.40173	0.0222599	P04083	ANXA1
P63261	ACTG1	Yes	3.38493	0.0227062	P63261	ACTG1
Q9UKA9	PTBP2	Yes	3.07974	0.0227062	Q9UKA9;Q9UKA9-2;Q9UKA9-4;Q9UKA9-3;Q9UKA9-5;Q9UKA9-6	PTBP2
Q9NRX2	MRPL17	No	-3.19484	0.0233512	Q9NRX2	MRPL17
Q13310-2	PABPC4	Yes	3.17588	0.0238138	Q13310-2;Q13310;Q13310-3	PABPC4
Q9NR56	MBNL1	Yes	2.59648	0.0238138	Q9NR56;Q9NR56-7	MBNL1
P22626	HNRNPA2B1	Yes	2.26857	0.0238138	P22626	HNRNPA2B1
Q15365	PCBP1	Yes	2.92293	0.0240922	Q15365	PCBP1
P51991	HNRNPA3	Yes	2.30502	0.0274062	P51991	HNRNPA3
Q15646-2	OASL	Yes	3.20116	0.0305669	Q15646-2;Q15646-3;Q15646	OASL
P40429	RPL13A	No	-3.42592	0.0306521	P40429;Q6NVV1	RPL13A;RPL13AP3
Q13151	HNRNPA0	Yes	2.6732	0.0309527	Q13151	HNRNPA0
Q9Y3D9	MRPS23	No	-2.94101	0.0309527	Q9Y3D9	MRPS23
O75127	PTCD1	No	-3.86874	0.0336098	O75127	PTCD1
P22626-2	HNRNPA2B1	Yes	2.73229	0.0392437	P22626-2	HNRNPA2B1
P19338	NCL	Yes	2.16797	0.0392788	P19338	NCL
Q9NUQ6	SPATS2L	Yes	2.69459	0.0397876	Q9NUQ6;Q9NUQ6-4;Q9NUQ6-3	SPATS2L
P62847-2	RPS24	No	-3.88482	0.041594	P62847-2;P62847-3;P62847;P62847-4	RPS24
Q86U42-2	PABPN1	Yes	2.32228	0.0424976	Q86U42-2;Q86U42	PABPN1
Q96EY7	PTCD3	No	-2.82305	0.0434083	Q96EY7	PTCD3
Q9NZB2	FAM120A	Yes	2.22749	0.0442936	Q9NZB2;Q9NZB2-6;Q9NZB2-4	FAM120A
Q6P158	DHX57	Yes	4.2296	0.0445046	Q6P158	DHX57
P09651-3	HNRNPA1	Yes	2.35518	0.0450195	P09651-3;P09651-2;P09651;Q32P51	HNRNPA1;HNRNPA1L2
Q9BYD6	MRPL1	No	-4.14961	0.0553049	Q9BYD6	MRPL1
Q6Y7W6-4	GIGYF2	No	-1.98222	0.0580294	Q6Y7W6-4;Q6Y7W6-5;Q6Y7W6;Q6Y7W6-3	GIGYF2
Q86UK7-2	ZNF598	No	-4.03034	0.0586858	Q86UK7-2;Q86UK7-3;Q86UK7	ZNF598
Q9BRL6-2	SRSF8	No	-2.55929	0.0664677	Q9BRL6-2;Q9BRL6	SRSF8
Q8N983-2	MRPL43	No	-2.20969	0.0671622	Q8N983-2;Q8N983	MRPL43
P06748-2	NPM1	Yes	2.02956	0.0688959	P06748-2;P06748;P06748-3	NPM1
P08238	HSP90AB1	Yes	2.44824	0.0760067	P08238	HSP90AB1
Q04637-8	EIF4G1	Yes	1.99012	0.0786621	Q04637-8;Q04637-7;Q04637-5;Q04637-4;Q04637-3;Q04637;Q04637-9;Q04637-6	EIF4G1
P11142	HSPA8	Yes	2.08183	0.0798981	P11142;P11142-2	HSPA8
O43390	HNRNPR	Yes	1.90412	0.0804161	O43390;O43390-2;O43390-4;O43390-3	HNRNPR
Q9Y6K5	OAS3	No	-3.71484	0.0810936	Q9Y6K5	OAS3
Q8NF91-8	SYNE1	Yes	3.3862	0.084146	Q8NF91-8;Q8NF91-2;Q8NF91-4;Q8NF91	SYNE1
P35579	MYH9	Yes	1.90319	0.084146	P35579;P35579-2	MYH9
Q9BYK8	HELZ2	No	-2.46329	0.0855522	Q9BYK8;Q9BYK8-2;Q9BYK8-4	HELZ2
P14866	HNRNPL	Yes	1.8782	0.0922247	P14866;P14866-2	HNRNPL
Q9H6S0	YTHDC2	Yes	3.20338	0.0929848	Q9H6S0	YTHDC2
Q9UQ35	SRRM2	No	-2.56634	0.0929848	Q9UQ35	SRRM2
Q9BYD3-2	MRPL4	No	-3.32137	0.0935599	Q9BYD3-2;Q9BYD3	MRPL4
P98179	RBM3	Yes	1.89974	0.0946483	P98179	RBM3
P62851	RPS25	No	-3.65282	0.100232	P62851	RPS25
P62937	PPIA	No	1.88364	0.103307	P62937;P62937-2	PPIA
Q14103-3	HNRNPD	No	2.09627	0.105487	Q14103-3;Q14103;Q14103-4;Q14103-2	HNRNPD
Q5TAX3	ZCCHC11	No	-1.99114	0.105487	Q5TAX3	ZCCHC11
Q15366-7	PCBP2	No	2.06594	0.114246	Q15366-7;Q15366-8;Q15366-4;Q15366-5;Q15366-6;Q15366-3;Q15366;Q15366-2;P57721-2;P57721-3;P57721-5;P57721-4;P57721	PCBP2;PCBP3
P43243	MATR3	No	1.79755	0.115811	P43243	MATR3
P27635	RPL10	No	4.54939	0.117537	P27635	RPL10
P08240-2	SRPR	No	-2.34685	0.117537	P08240-2;P08240	SRPR
Q8TCC3	MRPL30	No	-3.6035	0.11917	Q8TCC3;Q8TCC3-2;Q8TCC3-3	MRPL30
Q9NZM1-7	MYOF	No	-4.48081	0.122629	Q9NZM1-7;Q9NZM1-5;Q9NZM1-6;Q9NZM1-3;Q9NZM1;Q9NZM1-4;Q9NZM1-8;Q9NZM1-2	MYOF
Q99729-3	HNRNPAB	No	2.98425	0.122931	Q99729-3;Q99729-2;Q99729-4;Q99729	HNRNPAB
Q13011	ECH1	No	-3.20756	0.123421	Q13011	ECH1
P78332	RBM6	No	-2.70165	0.123983	P78332;P78332-2	RBM6
P12956	XRCC6	No	2.0709	0.125671	P12956;P12956-2	XRCC6
O43159	RRP8	No	2.38904	0.129727	O43159	RRP8
P62269	RPS18	No	2.55539	0.129919	P62269	RPS18
A6NHQ2	FBLL1	No	4.3046	0.136628	A6NHQ2	FBLL1
P62277	RPS13	No	-3.58213	0.141091	P62277	RPS13
P07737	PFN1	No	1.9099	0.147902	P07737	PFN1
Q9BX40	LSM14B	No	3.35635	0.153613	Q9BX40;Q9BX40-2	LSM14B
P0DMV9	HSPA1B	No	2.72068	0.154837	P0DMV9;P0DMV8;P0DMV8-2	HSPA1B;HSPA1A
Q9P0M9	MRPL27	No	-2.35164	0.155206	Q9P0M9	MRPL27
P27816-6	MAP4	No	-3.68008	0.155206	P27816-6;P27816;P27816-5;P27816-4;P27816-2	MAP4
Q07666	KHDRBS1	No	2.06828	0.161706	Q07666;Q07666-3;Q07666-2	KHDRBS1
Q96AE4	FUBP1	No	2.09485	0.162149	Q96AE4;Q96AE4-2	FUBP1
Q9NW13-2	RBM28	No	1.97939	0.162149	Q9NW13-2;Q9NW13	RBM28
Q5VYS8-6	ZCCHC6	No	-2.05212	0.162149	Q5VYS8-6;Q5VYS8;Q5VYS8-4	ZCCHC6
P46779-4	RPL28	No	-2.7335	0.162149	P46779-4;P46779-5;P46779;P46779-2;P46779-3	RPL28
P26641	EEF1G	No	-1.59887	0.163355	P26641;P26641-2	EEF1G
Q9NX05	FAM120C	No	2.01378	0.16559	Q9NX05	FAM120C
P62316	SNRPD2	No	1.8687	0.16577	P62316	SNRPD2
P12273	PIP	No	3.18405	0.166781	P12273	PIP
P15311	EZR	No	1.80827	0.167051	P15311	EZR
P09132	SRP19	No	2.42266	0.168077	P09132;P09132-2	SRP19
Q00839-2	HNRNPU	No	1.56684	0.16829	Q00839-2;Q00839	HNRNPU
Q9NP81	SARS2	No	-1.94244	0.168757	Q9NP81	SARS2
Q92900-2	UPF1	No	2.15475	0.173702	Q92900-2;Q92900	UPF1
Q9HC35-2	EML4	No	-1.85872	0.174137	Q9HC35-2;Q9HC35	EML4
Q92888-2	ARHGEF1	No	-3.19291	0.179064	Q92888-2;Q92888;Q92888-3;Q92888-4	ARHGEF1
Q96KR1	ZFR	No	1.54864	0.182006	Q96KR1	ZFR
Q9NQ50	MRPL40	No	-3.75492	0.191125	Q9NQ50	MRPL40
Q14011	CIRBP	No	1.85342	0.193998	Q14011;Q14011-2	CIRBP
Q96SI9-2	STRBP	No	2.48691	0.19728	Q96SI9-2;Q96SI9	STRBP
P26640	VARS	No	-1.5748	0.208393	P26640	VARS
Q86V81	ALYREF	No	1.54293	0.217634	Q86V81	ALYREF
O75122	CLASP2	No	-2.86277	0.217634	O75122;O75122-3	CLASP2
P04040	CAT	No	2.98281	0.218048	P04040	CAT
Q12849-5	GRSF1	No	-1.26211	0.226272	Q12849-5;Q12849	GRSF1
Q12906-7	ILF3	No	1.37767	0.227914	Q12906-7;Q12906;Q12906-4;Q12906-6;Q12906-5;Q12906-2;Q12906-3	ILF3
Q5XG87	PAPD7	No	-1.88864	0.242477	Q5XG87	PAPD7
Q9Y2S6	TMA7	No	2.42018	0.250565	Q9Y2S6	TMA7
P13639	EEF2	No	1.94738	0.253844	P13639	EEF2
Q6PKG0	LARP1	No	1.28711	0.257337	Q6PKG0;Q6PKG0-3	LARP1
O43707-3	ACTN4	No	2.09167	0.25819	O43707-3;O43707-2;P12814-2;P12814;O43707;P12814-3;P12814-4	ACTN4;ACTN1
Q5T749	KPRP	No	-1.84013	0.263013	Q5T749	KPRP
Q92945	KHSRP	No	1.64113	0.26539	Q92945	KHSRP
Q9NR30	DDX21	No	1.39746	0.26539	Q9NR30;Q9NR30-2	DDX21
Q9NUK0-2	MBNL3	No	-2.36499	0.26539	Q9NUK0-2;Q9NUK0;Q9NUK0-4;Q9NUK0-3	MBNL3
P23528	CFL1	No	1.6166	0.265964	P23528;Q9Y281-3;Q9Y281	CFL1;CFL2
Q9BRP8-2	WIBG	No	3.34033	0.271177	Q9BRP8-2;Q9BRP8	WIBG
P60468	SEC61B	No	1.924	0.274041	P60468	SEC61B
O75525-2	KHDRBS3	No	-3.1913	0.276001	O75525-2;O75525	KHDRBS3
Q92665	MRPS31	No	3.03429	0.294885	Q92665	MRPS31
Q8NDF8	PAPD5	No	-1.98236	0.294885	Q8NDF8;Q8NDF8-3;Q8NDF8-5;Q8NDF8-4;Q8NDF8-2	PAPD5
P62081	RPS7	No	1.34344	0.305172	P62081	RPS7
Q9Y4W2-2	LAS1L	No	2.71906	0.308177	Q9Y4W2-2;Q9Y4W2;Q9Y4W2-3	LAS1L
P11387	TOP1	No	1.78896	0.315869	P11387	TOP1
Q96E39	RBMXL1	No	1.48293	0.315869	Q96E39	RBMXL1
O75616	ERAL1	No	-2.49868	0.315869	O75616;O75616-2	ERAL1
Q9BQ39	DDX50	No	1.27037	0.32018	Q9BQ39	DDX50
Q15233	NONO	No	1.29556	0.320255	Q15233;Q15233-2	NONO
P46013-2	MKI67	No	-2.83023	0.320255	P46013-2;P46013	MKI67
Q9H930-1	SP140L	No	2.84262	0.327507	Q9H930-1;Q9H930;Q9H930-2	SP140L
P38159	RBMX	No	1.2232	0.332938	P38159;P38159-2	RBMX
Q13148	TARDBP	No	2.06016	0.338284	Q13148	TARDBP
P49454	CENPF	No	2.03822	0.341907	P49454	CENPF
O60841	EIF5B	No	2.37901	0.345068	O60841	EIF5B
Q969Z0	TBRG4	No	-1.50027	0.349055	Q969Z0;Q969Z0-2	TBRG4
Q9BQE3	TUBA1C	No	1.21658	0.349323	Q9BQE3;P68363;Q71U36-2;Q71U36;P68363-2;Q13748-2;Q13748;P68366-2;P68366;Q6PEY2	TUBA1C;TUBA1B;TUBA1A;TUBA3C;TUBA4A;TUBA3E
Q7KZI7-12	MARK2	No	-1.51282	0.349516	Q7KZI7-12;Q7KZI7-14;Q7KZI7-3;Q7KZI7-6;Q7KZI7-11;Q7KZI7-8;Q7KZI7;Q7KZI7-10;Q7KZI7-13;Q7KZI7-7;Q7KZI7-2;Q7KZI7-15;Q7KZI7-5;Q7KZI7-16;Q7KZI7-4;Q7KZI7-9	MARK2
P07910-2	HNRNPC	No	1.11392	0.3574	P07910-2;P07910-4	HNRNPC
Q9UBI6	GNG12	No	1.49591	0.357407	Q9UBI6	GNG12
P30419-2	NMT1	No	1.70147	0.358217	P30419-2;P30419	NMT1
P23246	SFPQ	No	1.16717	0.369499	P23246;P23246-2	SFPQ
P05089	ARG1	No	1.80913	0.372613	P05089;P05089-2;P05089-3	ARG1
P05198	EIF2S1	No	2.17409	0.373508	P05198	EIF2S1
Q7L2E3-3	DHX30	No	-1.07548	0.378212	Q7L2E3-3;Q7L2E3;Q7L2E3-2	DHX30
P46087	NOP2	No	1.71939	0.378264	P46087;P46087-4;P46087-2;P46087-3	NOP2
P62308	SNRPG	No	1.62458	0.378264	P62308;A8MWD9	SNRPG;SNRPGP15
Q9P2N5	RBM27	No	-1.09777	0.383393	Q9P2N5	RBM27
O75494-5	SRSF10	No	1.22251	0.390891	O75494-5;O75494-4;O75494-6;O75494-3;O75494-2;O75494	SRSF10
P51991-2	HNRNPA3	No	1.90792	0.39408	P51991-2	HNRNPA3
P81605	DCD	No	1.76396	0.39408	P81605;P81605-2	DCD
P62241	RPS8	No	1.04468	0.394512	P62241	RPS8
P49207	RPL34	No	-1.32926	0.398994	P49207	RPL34
Q9GZP8-2	IMUP	No	1.78575	0.399869	Q9GZP8-2;Q9GZP8	IMUP
P18621	RPL17	No	-1.56274	0.414717	P18621;P18621-3;P18621-2	RPL17
Q9Y2R9	MRPS7	No	-1.34894	0.417861	Q9Y2R9	MRPS7
P55265-5	ADAR	No	0.961171	0.427725	P55265-5;P55265;P55265-4	ADAR
P13010	XRCC5	No	1.32605	0.430724	P13010	XRCC5
P06576	ATP5B	No	-2.01815	0.430724	P06576	ATP5B
Q13835-2	PKP1	No	-2.39909	0.439303	Q13835-2;Q13835	PKP1
P61353	RPL27	No	-2.40141	0.439303	P61353	RPL27
P62328	TMSB4X	No	-1.54537	0.439652	P62328	TMSB4X
Q5H9U9	DDX60L	No	1.64057	0.441414	Q5H9U9;Q5H9U9-2	DDX60L
P61978-3	HNRNPK	No	0.978623	0.441414	P61978-3;P61978-2;P61978	HNRNPK
O00299	CLIC1	No	1.17603	0.44145	O00299	CLIC1
Q5T653	MRPL2	No	1.15489	0.44145	Q5T653	MRPL2
Q8TED0	UTP15	No	2.85995	0.441887	Q8TED0;Q8TED0-3	UTP15
P62306	SNRPF	No	1.50581	0.444306	P62306	SNRPF
P60709	ACTB	No	0.939927	0.444306	P60709	ACTB
P62995-3	TRA2B	No	0.978862	0.453988	P62995-3;P62995	TRA2B
P14174	MIF	No	1.86084	0.457676	P14174	MIF
P22087	FBL	No	1.46415	0.459513	P22087	FBL
P10412	HIST1H1E	No	1.02694	0.459513	P10412;P16402	HIST1H1E;HIST1H1D
P20815-2	P20815-2	No	0.980243	0.459513	P20815-2
P07355	ANXA2	No	0.915364	0.459513	P07355;P07355-2;A6NMY6	ANXA2;ANXA2P2
Q96T58	SPEN	No	-1.6489	0.459513	Q96T58	SPEN
P61626	LYZ	No	2.18251	0.461565	P61626	LYZ
P62987	UBA52	No	0.903982	0.465651	P62987;P62979;P0CG47;P0CG48	UBA52;RPS27A;UBB;UBC
Q9Y333	LSM2	No	-1.25961	0.466713	Q9Y333	LSM2
P05783	KRT18	No	1.80615	0.467581	P05783	KRT18
P05023-3	ATP1A1	No	1.25216	0.467581	P05023-3;P05023-4;P05023;P05023-2;P13637;P13637-2;P13637-3	ATP1A1;ATP1A3
Q08J23-2	NSUN2	No	0.974329	0.467581	Q08J23-2;Q08J23;Q08J23-3	NSUN2
P82979	SARNP	No	-2.08965	0.471393	P82979	SARNP
P39019	RPS19	No	1.10511	0.473379	P39019	RPS19
P04075	ALDOA	No	1.23041	0.479167	P04075;P04075-2	ALDOA
P51397	DAP	No	-1.58874	0.479167	P51397	DAP
P63104	YWHAZ	No	2.23287	0.4951	P63104;P31947-2;P62258-2;P31946-2;P27348;Q04917;P31946;P61981;P31947;P62258	YWHAZ;SFN;YWHAE;YWHAB;YWHAQ;YWHAH;YWHAG
P78527-2	PRKDC	No	1.49271	0.502615	P78527-2;P78527	PRKDC
P35268	RPL22	No	0.99987	0.504551	P35268	RPL22
Q8TEQ6	GEMIN5	No	-1.86813	0.508503	Q8TEQ6	GEMIN5
Q9UKM9	RALY	No	0.828667	0.52088	Q9UKM9;Q9UKM9-2	RALY
P83731	RPL24	No	-1.36941	0.529233	P83731	RPL24
P49327	FASN	No	1.99814	0.530375	P49327	FASN
Q12905	ILF2	No	0.834215	0.530375	Q12905	ILF2
Q9BVP2-2	GNL3	No	2.06322	0.531635	Q9BVP2-2;Q9BVP2	GNL3
P25705-2	ATP5A1	No	1.97431	0.535007	P25705-2;P25705;P25705-3	ATP5A1
Q9NYF8-3	BCLAF1	No	1.40446	0.535355	Q9NYF8-3;Q9NYF8-2;Q9NYF8;Q9NYF8-4	BCLAF1
Q5BKZ1	ZNF326	No	0.743546	0.535355	Q5BKZ1	ZNF326
Q9BZZ5-3	API5	No	1.62112	0.540262	Q9BZZ5-3;Q9BZZ5-2;Q9BZZ5;Q9BZZ5-5;Q9BZZ5-6	API5
P31944	CASP14	No	1.56221	0.544299	P31944	CASP14
Q1KMD3	HNRNPUL2	No	0.740698	0.553193	Q1KMD3	HNRNPUL2
P11137-2	MAP2	No	1.0929	0.56377	P11137-2;P11137-4;P11137-3;P11137	MAP2
P14678-2	SNRPB	No	1.01584	0.56377	P14678-2;P14678;P14678-3	SNRPB
P09001	MRPL3	No	1.22056	0.566166	P09001	MRPL3
P09429	HMGB1	No	1.07725	0.566166	P09429;B2RPK0	HMGB1;HMGB1P1
P09525	ANXA4	No	1.11415	0.574812	P09525	ANXA4
Q16610-3	ECM1	No	1.81662	0.578262	Q16610-3;Q16610-2;Q16610;Q16610-4	ECM1
P07195	LDHB	No	-1.20478	0.578262	P07195	LDHB
Q14451	GRB7	No	1.64485	0.578753	Q14451;Q14451-3;Q14451-2;Q14451-4	GRB7
Q9NVD7-2	PARVA	No	1.12422	0.579134	Q9NVD7-2;Q9NVD7	PARVA
P04406-2	GAPDH	No	0.814824	0.579134	P04406-2;P04406	GAPDH
O43251-6	O43251-6	No	-1.79825	0.579134	O43251-6;O43251-8
P0CG35	TMSB15B	No	-1.06097	0.589588	P0CG35;P0CG34	TMSB15B;TMSB15A
P30041	PRDX6	No	-1.18898	0.593866	P30041	PRDX6
Q08211	DHX9	No	0.765451	0.594312	Q08211	DHX9
Q14680-5	Q14680-5	No	-1.44354	0.611508	Q14680-5;Q14680-6
Q13242	SRSF9	No	1.02861	0.619879	Q13242	SRSF9
Q9NYY8	FASTKD2	No	-1.39032	0.619879	Q9NYY8;Q9NYY8-2	FASTKD2
P52597	HNRNPF	No	0.764414	0.627479	P52597	HNRNPF
P55145	MANF	No	-0.818624	0.627479	P55145	MANF
Q86TB9-4	PATL1	No	1.1273	0.629136	Q86TB9-4;Q86TB9;Q86TB9-2	PATL1
P31942	HNRNPH3	No	0.821548	0.629136	P31942;P31942-3;P31942-2;P31942-4	HNRNPH3
P84103-2	SRSF3	No	0.632555	0.629136	P84103-2;P84103	SRSF3
Q9BXR0	QTRT1	No	-0.685296	0.63014	Q9BXR0;Q9BXR0-2	QTRT1
Q8IZ69-2	TRMT2A	No	1.12993	0.632007	Q8IZ69-2;Q8IZ69	TRMT2A
Q01804	OTUD4	No	1.05631	0.632007	Q01804;Q01804-5;Q01804-3	OTUD4
Q8IVN3	MUSTN1	No	0.849003	0.632007	Q8IVN3	MUSTN1
P84098	RPL19	No	-1.01974	0.632007	P84098	RPL19
O00515	LAD1	No	-1.58816	0.634096	O00515	LAD1
P61604	HSPE1	No	0.977374	0.638702	P61604	HSPE1
Q96T37-4	RBM15	No	0.77479	0.638702	Q96T37-4;Q96T37-2;Q96T37-3;Q96T37	RBM15
Q02880-2	TOP2B	No	-1.78547	0.638702	Q02880-2;Q02880	TOP2B
Q13098-5	GPS1	No	1.53784	0.648419	Q13098-5;Q13098;Q13098-7	GPS1
O43776	NARS	No	-0.814216	0.651612	O43776;O43776-2	NARS
O75369-6	FLNB	No	-0.82436	0.651612	O75369-6;O75369-3;O75369-2;O75369-9;O75369;O75369-8;O75369-5;O75369-4;O75369-7	FLNB
Q86UP2-2	KTN1	No	-0.826631	0.651612	Q86UP2-2;Q86UP2-4;Q86UP2;Q86UP2-3	KTN1
P29401	TKT	No	-1.51353	0.651612	P29401;P29401-2	TKT
P06733	ENO1	No	0.925415	0.654976	P06733;P06733-2	ENO1
Q5VTE0	EEF1A1P5	No	0.717425	0.657167	Q5VTE0;P68104;P68104-2	EEF1A1P5;EEF1A1
Q14966	ZNF638	No	-0.738126	0.658651	Q14966;Q14966-3;Q14966-5;Q14966-4	ZNF638
P63165	SUMO1	No	0.808136	0.660412	P63165	SUMO1
Q9P015	MRPL15	No	-0.697922	0.660495	Q9P015	MRPL15
Q14847	LASP1	No	1.02943	0.673653	Q14847;Q14847-2	LASP1
P06702	S100A9	No	0.965325	0.673653	P06702	S100A9
P80297	MT1X	No	-1.01905	0.68678	P80297;P13640-2;P02795;P13640;P80294;P04731	MT1X;MT1G;MT2A;MT1H;MT1A
Q00325-2	SLC25A3	No	1.22967	0.687383	Q00325-2;Q00325	SLC25A3
Q96AG4	LRRC59	No	1.20709	0.687383	Q96AG4	LRRC59
P46776	RPL27A	No	0.778019	0.687383	P46776	RPL27A
Q13595-2	TRA2A	No	-0.72492	0.687383	Q13595-2;Q13595-4;Q13595-3;Q13595	TRA2A
Q9NWH9	SLTM	No	0.746233	0.689813	Q9NWH9;Q9NWH9-3	SLTM
P31943	HNRNPH1	No	0.563687	0.689813	P31943	HNRNPH1
P82675	MRPS5	No	-0.971915	0.692117	P82675;P82675-2	MRPS5
Q9UQ80	PA2G4	No	-0.710746	0.694471	Q9UQ80;Q9UQ80-2	PA2G4
Q9UNX3	RPL26L1	No	1.01303	0.694564	Q9UNX3;P61254	RPL26L1;RPL26
Q16629-3	SRSF7	No	0.571377	0.694564	Q16629-3;Q16629-2;Q16629-4;Q16629	SRSF7
P10809	HSPD1	No	0.693253	0.700791	P10809;P10809-2	HSPD1
O60869-2	EDF1	No	0.682021	0.700791	O60869-2;O60869-3;O60869	EDF1
Q8N684-2	CPSF7	No	-1.3346	0.700791	Q8N684-2;Q8N684;Q8N684-3	CPSF7
P38919	EIF4A3	No	1.08926	0.705968	P38919	EIF4A3
Q99714-2	HSD17B10	No	1.18511	0.707987	Q99714-2;Q99714	HSD17B10
P09211	GSTP1	No	0.784304	0.707987	P09211	GSTP1
P60866	RPS20	No	0.665936	0.707987	P60866;P60866-2	RPS20
Q9NVV4	MTPAP	No	0.597386	0.707987	Q9NVV4;Q9NVV4-2	MTPAP
P16401	HIST1H1B	No	-0.788565	0.707987	P16401	HIST1H1B
P62244	RPS15A	No	-1.03941	0.707987	P62244	RPS15A
Q9P2E9	RRBP1	No	-0.545146	0.709381	Q9P2E9;Q9P2E9-2;Q9P2E9-3	RRBP1
P62701	RPS4X	No	-0.708596	0.709381	P62701;Q8TD47	RPS4X;RPS4Y2
Q9Y285-2	FARSA	No	0.912229	0.711224	Q9Y285-2;Q9Y285	FARSA
O43818	RRP9	No	0.837873	0.711224	O43818	RRP9
P05455	SSB	No	0.757531	0.711224	P05455	SSB
P47813	EIF1AX	No	0.74298	0.711224	P47813;O14602	EIF1AX;EIF1AY
P55196-2	MLLT4	No	0.550418	0.711224	P55196-2;P55196-6;P55196-3;P55196-1;P55196;P55196-5	MLLT4
Q99880	HIST1H2BL	No	0.546224	0.711224	Q99880;Q99879;Q99877;Q93079;Q5QNW6;Q16778;P62807;P58876;P57053;P33778;P23527;P06899;O60814;Q5QNW6-2;Q8N257;Q96A08	HIST1H2BL;HIST1H2BM;HIST1H2BN;HIST1H2BH;HIST2H2BF;HIST2H2BE;HIST1H2BC;HIST1H2BD;H2BFS;HIST1H2BB;HIST1H2BO;HIST1H2BJ;HIST1H2BK;HIST3H2BB;HIST1H2BA
Q04837	SSBP1	No	0.467933	0.711224	Q04837	SSBP1
O43823	AKAP8	No	1.20213	0.714545	O43823	AKAP8
P62318-2	SNRPD3	No	0.583937	0.7216	P62318-2;P62318	SNRPD3
O15226	NKRF	No	0.582921	0.7216	O15226;O15226-2	NKRF
Q08170	SRSF4	No	-0.574129	0.7216	Q08170	SRSF4
Q9H9L3	ISG20L2	No	1.17043	0.72455	Q9H9L3	ISG20L2
P62424	RPL7A	No	0.611688	0.72455	P62424	RPL7A
P62888	RPL30	No	-0.595797	0.730759	P62888	RPL30
Q13243	SRSF5	No	0.437162	0.732323	Q13243;Q13243-3	SRSF5
Q9NUL7	DDX28	No	-0.439918	0.73624	Q9NUL7	DDX28
Q71DI3	HIST2H3A	No	0.555608	0.742029	Q71DI3;P84243;P68431;Q16695;Q6NXT2	HIST2H3A;H3F3A;HIST1H3A;HIST3H3;H3F3C
Q9Y2V2	CARHSP1	No	-1.01925	0.742029	Q9Y2V2	CARHSP1
P31949	S100A11	No	-1.10578	0.742373	P31949	S100A11
Q14684-2	RRP1B	No	1.10074	0.744272	Q14684-2;Q14684	RRP1B
P62263	RPS14	No	0.786473	0.748246	P62263	RPS14
Q92804-2	TAF15	No	0.712713	0.755594	Q92804-2;Q92804	TAF15
Q13428	TCOF1	No	-0.690014	0.75627	Q13428;Q13428-3;Q13428-4;Q13428-2;Q13428-8;Q13428-6;Q13428-7;Q13428-5	TCOF1
P02511	CRYAB	No	0.821509	0.758604	P02511	CRYAB
Q07955	SRSF1	No	0.481199	0.76278	Q07955;Q07955-3;Q07955-2	SRSF1
P36578	RPL4	No	0.438231	0.76324	P36578	RPL4
Q9C0B9	ZCCHC2	No	0.659886	0.782269	Q9C0B9;Q9C0B9-2	ZCCHC2
Q9H0D6-2	XRN2	No	-0.566517	0.783086	Q9H0D6-2;Q9H0D6	XRN2
Q4G0J3	LARP7	No	-0.612261	0.789811	Q4G0J3;Q4G0J3-3	LARP7
P62280	RPS11	No	0.629716	0.792145	P62280	RPS11
Q01082	SPTBN1	No	0.610627	0.798406	Q01082;Q01082-3;Q01082-2	SPTBN1
P17844	DDX5	No	0.399148	0.798507	P17844;P17844-2	DDX5
Q14151	SAFB2	No	0.652705	0.799908	Q14151	SAFB2
Q9BUJ2-2	HNRNPUL1	No	0.488879	0.799908	Q9BUJ2-2;Q9BUJ2;Q9BUJ2-3;Q9BUJ2-4	HNRNPUL1
Q8IXT5	RBM12B	No	-0.530614	0.799908	Q8IXT5	RBM12B
Q13838	DDX39B	No	-0.653362	0.799908	Q13838;Q13838-2;O00148	DDX39B;DDX39A
Q6ZUX3-2	Q6ZUX3-2	No	0.894261	0.801338	Q6ZUX3-2
Q9UPN3	MACF1	No	0.686051	0.801338	Q9UPN3;Q9UPN3-4;Q9UPN3-3;Q9UPN3-2;Q9UPN3-5	MACF1
Q9NUL5	C19orf66	No	0.444504	0.801338	Q9NUL5;Q9NUL5-4;Q9NUL5-3;Q9NUL5-2	C19orf66
P42704	LRPPRC	No	0.381566	0.80752	P42704	LRPPRC
P62854	RPS26	No	-0.431287	0.808732	P62854	RPS26
Q9BTC0	DIDO1	No	0.569184	0.809707	Q9BTC0;Q9BTC0-1	DIDO1
Q8IY67-3	RAVER1	No	-0.86015	0.809707	Q8IY67-3;Q8IY67;Q8IY67-2	RAVER1
Q13867	BLMH	No	0.850645	0.810041	Q13867	BLMH
P02545-2	LMNA	No	0.694775	0.810041	P02545-2;P02545-6;P02545;P02545-3	LMNA
P16403	HIST1H1C	No	0.524716	0.811897	P16403	HIST1H1C
P39023	RPL3	No	0.494712	0.811897	P39023	RPL3
P49750	YLPM1	No	0.336237	0.811897	P49750;P49750-4;P49750-3	YLPM1
Q01130-2	SRSF2	No	0.323519	0.811897	Q01130-2;Q01130	SRSF2
Q15149-4	PLEC	No	-0.407506	0.811897	Q15149-4	PLEC
P09874	PARP1	No	-0.6757	0.811897	P09874	PARP1
P60174-4	TPI1	No	0.66788	0.814263	P60174-4;P60174-1;P60174	TPI1
P30101	PDIA3	No	0.534751	0.814757	P30101	PDIA3
P21333-2	FLNA	No	0.487292	0.815749	P21333-2;P21333	FLNA
Q99878	HIST1H2AJ	No	0.431491	0.815749	Q99878;Q96KK5;Q9BTM1;P20671;P0C0S8;Q16777;Q6FI13;Q9BTM1-2;Q93077;Q7L7L0;P04908;P16104	HIST1H2AJ;HIST1H2AH;H2AFJ;HIST1H2AD;HIST1H2AG;HIST2H2AC;HIST2H2AA3;HIST1H2AC;HIST3H2A;HIST1H2AB;H2AFX
P55795	HNRNPH2	No	0.34196	0.815749	P55795	HNRNPH2
P46783	RPS10	No	-0.662818	0.817027	P46783;Q9NQ39	RPS10;RPS10P5
Q86TG7	PEG10	No	0.322433	0.819388	Q86TG7;Q86TG7-2	PEG10
Q9Y2W1	THRAP3	No	-0.548936	0.819388	Q9Y2W1	THRAP3
P01040	CSTA	No	0.623118	0.820399	P01040	CSTA
P55854	SUMO3	No	0.620949	0.820399	P55854;P55854-2;Q6EEV6	SUMO3;SUMO4
P05109	S100A8	No	0.551222	0.820399	P05109	S100A8
P62917	RPL8	No	0.464065	0.820399	P62917	RPL8
Q6IN84	MRM1	No	0.442175	0.820399	Q6IN84	MRM1
P62910	RPL32	No	0.435797	0.820399	P62910	RPL32
P18124	RPL7	No	0.414156	0.820399	P18124	RPL7
Q96CM3	RPUSD4	No	-0.459313	0.820399	Q96CM3;Q96CM3-2	RPUSD4
P62753	RPS6	No	0.311134	0.837894	P62753	RPS6
Q9Y5M8	SRPRB	No	-0.691347	0.837894	Q9Y5M8	SRPRB
P62314	SNRPD1	No	0.335759	0.838522	P62314	SNRPD1
P00558	PGK1	No	-0.611935	0.838744	P00558;P00558-2	PGK1
P62906	RPL10A	No	-0.483766	0.843858	P62906	RPL10A
O15116	LSM1	No	0.407063	0.8512	O15116	LSM1
Q96SB4-4	SRPK1	No	-0.480954	0.8512	Q96SB4-4;Q96SB4;Q96SB4-3	SRPK1
P06454-2	PTMA	No	0.342535	0.854255	P06454-2;P06454	PTMA
Q92841	DDX17	No	-0.263368	0.854255	Q92841;Q92841-1;Q92841-3;Q92841-2	DDX17
Q00688	FKBP3	No	-0.285652	0.854255	Q00688	FKBP3
O95985-3	TOP3B	No	-0.503184	0.863583	O95985-3;O95985-2;O95985	TOP3B
P50914	RPL14	No	0.25843	0.864827	P50914	RPL14
P55769	NHP2L1	No	0.580846	0.867412	P55769	NHP2L1
Q7Z2W4	ZC3HAV1	No	-0.278623	0.868268	Q7Z2W4;Q7Z2W4-2	ZC3HAV1
P62249	RPS16	No	-0.258879	0.87521	P62249	RPS16
P35030-5	PRSS3	No	0.446426	0.875265	P35030-5;P35030-3;P35030-2;P35030-4;P35030	PRSS3
P23193	TCEA1	No	0.341017	0.875265	P23193	TCEA1
P62899	RPL31	No	0.313722	0.875265	P62899;P62899-3;P62899-2	RPL31
P98088	MUC5AC	No	-0.338372	0.875265	P98088	MUC5AC
Q14498-3	RBM39	No	-0.34204	0.875265	Q14498-3;Q14498-2;Q14498	RBM39
Q13813-3	SPTAN1	No	0.524135	0.877161	Q13813-3;Q13813;Q13813-2	SPTAN1
Q8NE71-2	ABCF1	No	-0.278526	0.877161	Q8NE71-2;Q8NE71	ABCF1
P62750	RPL23A	No	-0.283152	0.877161	P62750	RPL23A
P47914	RPL29	No	0.297207	0.888523	P47914	RPL29
Q8NEY8-9	PPHLN1	No	-0.324997	0.888523	Q8NEY8-9;Q8NEY8-8;Q8NEY8-2;Q8NEY8;Q8NEY8-6;Q8NEY8-3	PPHLN1
P40926	MDH2	No	-0.442849	0.888523	P40926;P40926-2	MDH2
P08865	RPSA	No	-0.452471	0.888523	P08865	RPSA
Q09666	AHNAK	No	0.509644	0.892453	Q09666	AHNAK
P15924	DSP	No	0.335752	0.892453	P15924;P15924-2;P15924-3	DSP
P61956-2	SUMO2	No	0.27625	0.892453	P61956-2;P61956	SUMO2
P07437	TUBB	No	0.233129	0.892453	P07437;Q9BVA1;Q13885	TUBB;TUBB2B;TUBB2A
Q8N983-4	MRPL43	No	0.206811	0.892453	Q8N983-4;Q8N983-3;Q8N983-6;Q8N983-7	MRPL43
Q01844-6	EWSR1	No	-0.199289	0.892453	Q01844-6;Q01844-3;Q01844;Q01844-5;Q01844-2	EWSR1
P62310	LSM3	No	-0.256553	0.892453	P62310	LSM3
Q9HCE1	MOV10	No	-0.256871	0.892453	Q9HCE1;Q9HCE1-2	MOV10
P11388	TOP2A	No	-0.280368	0.892453	P11388;P11388-2;P11388-3;P11388-4	TOP2A
Q15424-2	SAFB	No	0.209234	0.897067	Q15424-2;Q15424;Q15424-4;Q15424-3	SAFB
Q9BWF3	RBM4	No	0.195107	0.897067	Q9BWF3;Q9BQ04	RBM4;RBM4B
P35637-2	FUS	No	0.18846	0.900198	P35637-2;P35637	FUS
Q13247-3	SRSF6	No	0.182105	0.900198	Q13247-3;Q13247	SRSF6
P07814	EPRS	No	0.167541	0.900198	P07814	EPRS
P00338	LDHA	No	-0.170792	0.900198	P00338;P00338-3;P00338-4;P00338-5;P00338-2	LDHA
Q06830	PRDX1	No	-0.264178	0.900198	Q06830	PRDX1
O75152	ZC3H11A	No	-0.306175	0.900198	O75152	ZC3H11A
Q8NC51-4	SERBP1	No	0.25457	0.903573	Q8NC51-4;Q8NC51-3;Q8NC51-2;Q8NC51	SERBP1
Q9GZT3-2	SLIRP	No	0.216006	0.905077	Q9GZT3-2;Q9GZT3	SLIRP
Q9NSD9	FARSB	No	0.344351	0.909882	Q9NSD9	FARSB
Q8IUX4	APOBEC3F	No	0.363122	0.911172	Q8IUX4	APOBEC3F
P00403	MT-CO2	No	0.20524	0.911172	P00403	MT-CO2
P68371	TUBB4B	No	-0.356604	0.914249	P68371;P04350	TUBB4B;TUBB4A
Q86UE4	MTDH	No	-0.184136	0.92596	Q86UE4	MTDH
Q8IZH2-2	XRN1	No	0.173568	0.92679	Q8IZH2-2;Q8IZH2	XRN1
P61247	RPS3A	No	0.123318	0.92679	P61247	RPS3A
P17066	HSPA6	No	-0.166368	0.92679	P17066;P48741	HSPA6;HSPA7
P26373	RPL13	No	0.17297	0.928567	P26373;P26373-2	RPL13
Q02413	DSG1	No	-0.186493	0.933625	Q02413	DSG1
P35221	CTNNA1	No	-0.20134	0.933625	P35221;P35221-2	CTNNA1
P46777	RPL5	No	-0.10247	0.937841	P46777	RPL5
O43143	DHX15	No	0.147533	0.942689	O43143	DHX15
P14923	JUP	No	0.130775	0.946744	P14923	JUP
Q9Y4P3	TBL2	No	-0.114523	0.946744	Q9Y4P3	TBL2
Q2KHT3-2	Q2KHT3-2	No	-0.0812613	0.958177	Q2KHT3-2
Q6P2Q9	PRPF8	No	0.117012	0.960728	Q6P2Q9	PRPF8
O95793-2	STAU1	No	-0.0878055	0.967382	O95793-2;O95793;O95793-3	STAU1
Q07020-2	RPL18	No	0.0625718	0.969571	Q07020-2;Q07020	RPL18
Q02878	RPL6	No	-0.0573457	0.969571	Q02878	RPL6
Q9BY44-3	EIF2A	No	0.0732576	0.972821	Q9BY44-3;Q9BY44;Q9BY44-4;Q9BY44-2	EIF2A
Q8N163-2	CCAR2	No	-0.126743	0.974444	Q8N163-2;Q8N163	CCAR2
P62805	HIST1H4A	No	0.0804359	0.977601	P62805	HIST1H4A
O75367-2	H2AFY	No	0.0884546	0.984691	O75367-2;O75367-3;O75367	H2AFY
Q9BRJ2	MRPL45	No	0.0405062	0.984691	Q9BRJ2	MRPL45
P62304	SNRPE	No	-0.0277402	0.984691	P62304	SNRPE
P46781	RPS9	No	0.0375765	0.98963	P46781	RPS9
P62861	FAU	No	-0.0164037	0.98963	P62861	FAU
Q96PK6	RBM14	No	-0.0231535	0.98963	Q96PK6	RBM14
Q9BRZ2	TRIM56	No	0.013551	0.991737	Q9BRZ2	TRIM56
Q14258	TRIM25	No	0.0169326	0.992766	Q14258	TRIM25
P26583	HMGB2	No	-7.85546e-05	0.999967	P26583	HMGB2
