## Supplementary material for "Global analysis of protein-RNA interactions in SARS-CoV-2 infected cells reveals key regulators of infection": Genome wide screens summary cRIC vRIC

### Sheet: vRIC_interactors_24hpi
Gene_name	Number of Genome wide screens	virus_families	pubmed_ids_screen_no	viruses
EIF3G	8	Paramyxoviridae, Rhabdoviridae, Filoviridae, Flaviviridae, Orthomyxoviridae, Poxviridae, Rhabdoviridae, Arenaviridae	pubmed_id_22065774_No_63.txt, pubmed_id_22065774_No_60.txt, pubmed_id_30081931_No_73.txt, pubmed_id_27342126_No_7.txt, pubmed_id_20081832_No_53.txt, pubmed_id_23401514_No_38.txt, pubmed_id_22065774_No_61.txt, pubmed_id_22065774_No_62.txt	HPIV3, VSV, EBOV, ZIKA, IAV, VACV, VSV, LCMV
EIF3A	7	Rhabdoviridae, Paramyxoviridae, Orthomyxoviridae, Rhabdoviridae, Poxviridae, Arenaviridae, Orthomyxoviridae	pubmed_id_22065774_No_61.txt, pubmed_id_22065774_No_63.txt, pubmed_id_20081832_No_53.txt, pubmed_id_22065774_No_60.txt, pubmed_id_2401222_No_72.txt, pubmed_id_22065774_No_62.txt, pubmed_id_20081832_No_54.txt	VSV, HPIV3, IAV, VSV, VACV, LCMV, IAV
DDX3X	7	Flaviviridae, Papillomaviridae, Flaviviridae, Flaviviridae, Flaviviridae, Flaviviridae, Retroviridae	pubmed_id_31019072_No_21.txt, pubmed_id_23569269_No_66.txt, pubmed_id_19717417_No_56.txt, pubmed_id_27383987_No_1.txt, pubmed_id_19717417_No_57.txt, pubmed_id_19717417_No_55.txt, pubmed_id_30520725_No_19.txt	ZIKA, HPV16, HCV, DENV, HCV, HCV, HIV
ELAVL1	6	Flaviviridae, Flaviviridae, Picornaviridae, Flaviviridae, Flaviviridae, Paramyxoviridae	pubmed_id_19717417_No_56.txt, pubmed_id_19717417_No_57.txt, pubmed_id_28077878_No_11.txt, pubmed_id_27383987_No_23.txt, pubmed_id_19717417_No_55.txt, pubmed_id_23785285_No_65.txt	HCV, HCV, CVA7, HCV, HCV, SeV
HDLBP	5	Poxviridae, Flaviviridae, Flaviviridae, Poxviridae, Flaviviridae	pubmed_id_2401222_No_72.txt, pubmed_id_27342126_No_6.txt, pubmed_id_31384002_No_25.txt, pubmed_id_23401514_No_38.txt, pubmed_id_27342126_No_7.txt	VACV, DENV, DENV, VACV, ZIKA
CSDE1	5	Coronaviridae, Picornaviridae, Picornaviridae, Flaviviridae, Coronaviridae	bioRxiv_2020.09.11.291716_No_39.txt, pubmed_id_28077878_No_8.txt, pubmed_id_28077878_No_13.txt, pubmed_id_27342126_No_7.txt, bioRxiv_2020.09.11.291716_No_39.txt	SARS-Cov2, PV1, EVA71, ZIKA, HCoV-NL63
SND1	4	Flaviviridae, Flaviviridae, Parvoviridae, Flaviviridae	pubmed_id_27383987_No_23.txt, pubmed_id_27342126_No_7.txt, pubmed_id_26814968_No_2.txt, pubmed_id_31384002_No_25.txt	HCV, ZIKA, AAV2, DENV
RAN	4	Flaviviridae, Flaviviridae, Poxviridae, Paramyxoviridae	pubmed_id_19286138_No_49.txt, pubmed_id_19286138_No_50.txt, pubmed_id_2401222_No_72.txt, pubmed_id_23785285_No_65.txt	HCV, HCV, VACV, SeV
MTHFSD	4	Parvoviridae, Flaviviridae, Flaviviridae, Flaviviridae	pubmed_id_26814968_No_2.txt, pubmed_id_19717417_No_57.txt, pubmed_id_19717417_No_56.txt, pubmed_id_19717417_No_55.txt	AAV2, HCV, HCV, HCV
IGF2BP1	4	Orthomyxoviridae, Filoviridae, Picornaviridae, Picornaviridae	pubmed_id_29642015_No_20.txt, pubmed_id_30081931_No_73.txt, pubmed_id_28077878_No_11.txt, pubmed_id_28077878_No_13.txt	IAV, EBOV, CVA7, EVA71
FAM98A	4	Coronaviridae, Coronaviridae, Flaviviridae, Coronaviridae	bioRxiv_2020.09.11.291716_No_39.txt, bioRxiv_2020.09.11.291716_No_39.txt, pubmed_id_31384002_No_25.txt, bioRxiv_2020.09.11.291716_No_39.txt	HCoV-OC43, HCoV-NL63, DENV, SARS-Cov2
BICC1	4	Flaviviridae, Flaviviridae, Flaviviridae, Orthomyxoviridae	pubmed_id_18690214_No_69.txt, pubmed_id_18690214_No_71.txt, pubmed_id_18690214_No_70.txt, pubmed_id_29642015_No_20.txt	WNV, WNV, WNV, IAV
WDR43	3	Flaviviridae, Flaviviridae, Flaviviridae	pubmed_id_19717417_No_56.txt, pubmed_id_19717417_No_55.txt, pubmed_id_19717417_No_57.txt	HCV, HCV, HCV
RPS3	3	Togaviridae, Orthomyxoviridae, Poxviridae	pubmed_id_24367265_No_67.txt, pubmed_id_20081832_No_52.txt, pubmed_id_23401514_No_38.txt	SINV, IAV, VACV
EIF4H	3	Coronaviridae, Flaviviridae, Coronaviridae	bioRxiv_2020.09.11.291716_No_39.txt, pubmed_id_27342126_No_7.txt, bioRxiv_2020.09.11.291716_No_39.txt	HCoV-229E, ZIKA, HCoV-NL63
DMD	3	Flaviviridae, Orthomyxoviridae, Orthomyxoviridae	pubmed_id_19286138_No_49.txt, pubmed_id_20064371_No_48.txt, pubmed_id_20064371_No_47.txt	HCV, IAV, IAV
ZNFX1	2	Flaviviridae, Retroviridae	pubmed_id_27342126_No_7.txt, pubmed_id_30520725_No_19.txt	ZIKA, HIV
YBX1	2	Flaviviridae, Picornaviridae	pubmed_id_19717417_No_55.txt, pubmed_id_28077878_No_11.txt	HCV, CVA7
USP10	2	Flaviviridae, Poxviridae	pubmed_id_19717417_No_55.txt, pubmed_id_23401514_No_38.txt	HCV, VACV
UBAP2L	2	Coronaviridae, Coronaviridae	bioRxiv_2020.09.11.291716_No_39.txt, bioRxiv_2020.09.11.291716_No_39.txt	SARS-Cov2, HCoV-NL63
TROVE2	2	Flaviviridae, Picornaviridae	pubmed_id_31956073_No_28.txt, pubmed_id_28077878_No_13.txt	ZIKA, EVA71
SRP14	2	Orthomyxoviridae, Flaviviridae	pubmed_id_31919360_No_27.txt, pubmed_id_27383987_No_1.txt	IAV, DENV
SNRPD2	2	Orthomyxoviridae, Orthomyxoviridae	pubmed_id_20064371_No_48.txt, pubmed_id_20064371_No_47.txt	IAV, IAV
SF3B2	2	Orthomyxoviridae, Orthomyxoviridae	pubmed_id_20064371_No_47.txt, pubmed_id_20064371_No_48.txt	IAV, IAV
RPS2	2	Poxviridae, Flaviviridae	pubmed_id_2401222_No_72.txt, pubmed_id_19286138_No_49.txt	VACV, HCV
RBMS1	2	Orthomyxoviridae, Poxviridae	pubmed_id_29642015_No_20.txt, pubmed_id_23401514_No_38.txt	IAV, VACV
PKM	2	Picornaviridae, Flaviviridae	pubmed_id_28077878_No_13.txt, pubmed_id_27342126_No_7.txt	EVA71, ZIKA
PABPN1	2	Togaviridae, Togaviridae	pubmed_id_24367265_No_67.txt, pubmed_id_24367265_No_68.txt	SINV, SINV
PABPC1	2	Coronaviridae, Coronaviridae	bioRxiv_2020.09.11.291716_No_39.txt, bioRxiv_2020.09.11.291716_No_39.txt	SARS-Cov2, HCoV-NL63
MYBBP1A	2	Papillomaviridae, Togaviridae	pubmed_id_23569269_No_66.txt, pubmed_id_24367265_No_67.txt	HPV16, SINV
MBNL1	2	Picornaviridae, Picornaviridae	pubmed_id_28077878_No_11.txt, pubmed_id_28077878_No_13.txt	CVA7, EVA71
HSPA5	2	Flaviviridae, Flaviviridae	pubmed_id_31019072_No_21.txt, pubmed_id_30224801_No_30.txt	ZIKA, YFV
G3BP1	2	Coronaviridae, Retroviridae	bioRxiv_2020.09.11.291716_No_39.txt, pubmed_id_30520725_No_19.txt	HCoV-229E, HIV
FXR1	2	Flaviviridae, Parvoviridae	pubmed_id_31956073_No_28.txt, pubmed_id_32280726_No_40.txt	ZIKA, AAV
EIF3D	2	Poxviridae, Poxviridae	pubmed_id_2401222_No_72.txt, pubmed_id_23401514_No_38.txt	VACV, VACV
EIF3C	2	Orthomyxoviridae, Poxviridae	pubmed_id_20081832_No_53.txt, pubmed_id_2401222_No_72.txt	IAV, VACV
DDX1	2	Flaviviridae, Poxviridae	pubmed_id_27342126_No_6.txt, pubmed_id_23401514_No_38.txt	DENV, VACV
CPEB4	2	Poxviridae, Flaviviridae	pubmed_id_23401514_No_38.txt, pubmed_id_27342126_No_6.txt	VACV, DENV
TIAL1	1	Herpesviridae	pubmed_id_28494239_No_16.txt	EBV
SYNCRIP	1	Poxviridae	pubmed_id_2401222_No_72.txt	VACV
RTCB	1	Flaviviridae	pubmed_id_27342126_No_7.txt	ZIKA
RSL1D1	1	Flaviviridae	pubmed_id_27342126_No_6.txt	DENV
RBM47	1	Orthomyxoviridae	pubmed_id_29642015_No_20.txt	IAV
RBM3	1	Orthomyxoviridae	pubmed_id_20081832_No_52.txt	IAV
PTBP1	1	Papillomaviridae	pubmed_id_23569269_No_66.txt	HPV16
PCBP1	1	Flaviviridae	pubmed_id_30224801_No_30.txt	YFV
OASL	1	Flaviviridae	pubmed_id_27342126_No_6.txt	DENV
NUFIP2	1	Flaviviridae	pubmed_id_19286138_No_49.txt	HCV
NCL	1	Flaviviridae	pubmed_id_27342126_No_6.txt	DENV
MYH9	1	Orthomyxoviridae	pubmed_id_31919360_No_27.txt	IAV
MSI2	1	Picornaviridae	pubmed_id_28077878_No_11.txt	CVA7
MPHOSPH10	1	Poxviridae	pubmed_id_23401514_No_38.txt	VACV
LSM14A	1	Picornaviridae	pubmed_id_28077878_No_9.txt	CVB1
IGF2BP3	1	Flaviviridae	pubmed_id_27342126_No_7.txt	ZIKA
IGF2BP2	1	Poxviridae	pubmed_id_2401222_No_72.txt	VACV
HSP90AB1	1	Filoviridae	pubmed_id_30081931_No_73.txt	EBOV
HNRNPA2B1	1	Herpesviridae	pubmed_id_28494239_No_17.txt	EBV
G3BP2	1	Orthomyxoviridae	pubmed_id_29642015_No_20.txt	IAV
FUBP3	1	Papillomaviridae	pubmed_id_23569269_No_66.txt	HPV16
FMR1	1	Flaviviridae	pubmed_id_31956073_No_46.txt	ZIKA
EIF4B	1	Flaviviridae	pubmed_id_27383987_No_1.txt	DENV
DKC1	1	Papillomaviridae	pubmed_id_23569269_No_66.txt	HPV16
DDX6	1	Flaviviridae	pubmed_id_19717417_No_55.txt	HCV
DAZAP1	1	Filoviridae	pubmed_id_30081931_No_73.txt	EBOV
CAPRIN1	1	Picornaviridae	pubmed_id_28077878_No_13.txt	EVA71
ATXN2L	1	Filoviridae	pubmed_id_30081931_No_73.txt	EBOV
ANXA1	1	Poxviridae	pubmed_id_2401222_No_72.txt	VACV

### Sheet: cRIC_Upreg_24hpi
Gene_name	Number of Genome wide screens	virus_families	pubmed_ids_screen_no	viruses
EIF3G	8	Poxviridae, Orthomyxoviridae, Paramyxoviridae, Arenaviridae, Rhabdoviridae, Rhabdoviridae, Filoviridae, Flaviviridae	pubmed_id_23401514_No_38.txt, pubmed_id_20081832_No_53.txt, pubmed_id_22065774_No_63.txt, pubmed_id_22065774_No_62.txt, pubmed_id_22065774_No_61.txt, pubmed_id_22065774_No_60.txt, pubmed_id_30081931_No_73.txt, pubmed_id_27342126_No_7.txt	VACV, IAV, HPIV3, LCMV, VSV, VSV, EBOV, ZIKA
NXF1	8	Filoviridae, Orthomyxoviridae, Orthomyxoviridae, Orthomyxoviridae, Orthomyxoviridae, Orthomyxoviridae, Orthomyxoviridae, Hepadnaviridae	pubmed_id_30081931_No_73.txt, pubmed_id_31919360_No_27.txt, pubmed_id_20081832_No_53.txt, pubmed_id_20064371_No_47.txt, pubmed_id_20081832_No_52.txt, pubmed_id_20064371_No_48.txt, pubmed_id_20081832_No_54.txt, pubmed_id_31801065_No_22.txt	EBOV, IAV, IAV, IAV, IAV, IAV, IAV, HBV
DDX3X	7	Retroviridae, Flaviviridae, Flaviviridae, Flaviviridae, Papillomaviridae, Flaviviridae, Flaviviridae	pubmed_id_30520725_No_19.txt, pubmed_id_27383987_No_1.txt, pubmed_id_19717417_No_57.txt, pubmed_id_19717417_No_55.txt, pubmed_id_23569269_No_66.txt, pubmed_id_31019072_No_21.txt, pubmed_id_19717417_No_56.txt	HIV, DENV, HCV, HCV, HPV16, ZIKA, HCV
CSDE1	5	Flaviviridae, Picornaviridae, Coronaviridae, Picornaviridae, Coronaviridae	pubmed_id_27342126_No_7.txt, pubmed_id_28077878_No_13.txt, bioRxiv_2020.09.11.291716_No_39.txt, pubmed_id_28077878_No_8.txt, bioRxiv_2020.09.11.291716_No_39.txt	ZIKA, EVA71, HCoV-NL63, PV1, SARS-Cov2
SON	5	Orthomyxoviridae, Paramyxoviridae, Orthomyxoviridae, Orthomyxoviridae, Poxviridae	pubmed_id_20081832_No_54.txt, pubmed_id_23785285_No_65.txt, pubmed_id_20081832_No_53.txt, pubmed_id_20081832_No_52.txt, pubmed_id_2401222_No_72.txt	IAV, SeV, IAV, IAV, VACV
HNRNPD	4	Picornaviridae, Picornaviridae, Flaviviridae, Poxviridae	pubmed_id_28077878_No_11.txt, pubmed_id_28077878_No_13.txt, pubmed_id_27342126_No_7.txt, pubmed_id_2401222_No_72.txt	CVA7, EVA71, ZIKA, VACV
PPIA	4	Flaviviridae, Flaviviridae, Flaviviridae, Flaviviridae	pubmed_id_19717417_No_55.txt, pubmed_id_19717417_No_57.txt, pubmed_id_27383987_No_23.txt, pubmed_id_19717417_No_56.txt	HCV, HCV, HCV, HCV
RPL35	4	Flaviviridae, Orthomyxoviridae, Poxviridae, Orthomyxoviridae	pubmed_id_27342126_No_6.txt, pubmed_id_20081832_No_53.txt, pubmed_id_23401514_No_38.txt, pubmed_id_20081832_No_52.txt	DENV, IAV, VACV, IAV
SAFB	4	Papillomaviridae, Orthomyxoviridae, Orthomyxoviridae, Orthomyxoviridae	pubmed_id_23569269_No_66.txt, pubmed_id_20081832_No_53.txt, pubmed_id_20081832_No_52.txt, pubmed_id_20081832_No_54.txt	HPV16, IAV, IAV, IAV
SAP18	4	Flaviviridae, Poxviridae, Flaviviridae, Hantaviridae	pubmed_id_18690214_No_71.txt, pubmed_id_2401222_No_72.txt, pubmed_id_18690214_No_70.txt, pubmed_id_24516383_No_44.txt	WNV, VACV, WNV, ANDV
DDX60L	3	Rhabdoviridae, Rhabdoviridae, Arenaviridae	pubmed_id_22065774_No_61.txt, pubmed_id_22065774_No_60.txt, pubmed_id_22065774_No_62.txt	VSV, VSV, LCMV
EEF2	3	Poxviridae, Orthomyxoviridae, Flaviviridae	pubmed_id_23401514_No_38.txt, pubmed_id_31919360_No_27.txt, pubmed_id_27342126_No_6.txt	VACV, IAV, DENV
EIF4H	3	Flaviviridae, Coronaviridae, Coronaviridae	pubmed_id_27342126_No_7.txt, bioRxiv_2020.09.11.291716_No_39.txt, bioRxiv_2020.09.11.291716_No_39.txt	ZIKA, HCoV-NL63, HCoV-229E
PTCD1	3	Flaviviridae, Flaviviridae, Flaviviridae	pubmed_id_19717417_No_56.txt, pubmed_id_19717417_No_57.txt, pubmed_id_19717417_No_55.txt	HCV, HCV, HCV
RPLP0	3	Togaviridae, Flaviviridae, Orthomyxoviridae	pubmed_id_24367265_No_67.txt, pubmed_id_27342126_No_7.txt, pubmed_id_31919360_No_27.txt	SINV, ZIKA, IAV
TNPO2	3	Flaviviridae, Poxviridae, Flaviviridae	pubmed_id_18690214_No_71.txt, pubmed_id_2401222_No_72.txt, pubmed_id_18690214_No_70.txt	WNV, VACV, WNV
DDX1	2	Poxviridae, Flaviviridae	pubmed_id_23401514_No_38.txt, pubmed_id_27342126_No_6.txt	VACV, DENV
DDX42	2	Flaviviridae, Flaviviridae	pubmed_id_18690214_No_70.txt, pubmed_id_18690214_No_71.txt	WNV, WNV
DDX5	2	Flaviviridae, Picornaviridae	pubmed_id_27342126_No_6.txt, pubmed_id_28077878_No_8.txt	DENV, PV1
EIF4A3	2	Orthomyxoviridae, Orthomyxoviridae	pubmed_id_20081832_No_53.txt, pubmed_id_20081832_No_54.txt	IAV, IAV
FUS	2	Orthomyxoviridae, Orthomyxoviridae	pubmed_id_20064371_No_47.txt, pubmed_id_20064371_No_48.txt	IAV, IAV
FXR1	2	Flaviviridae, Parvoviridae	pubmed_id_31956073_No_28.txt, pubmed_id_32280726_No_40.txt	ZIKA, AAV
GSPT1	2	Flaviviridae, Flaviviridae	pubmed_id_19717417_No_55.txt, pubmed_id_27342126_No_6.txt	HCV, DENV
MDH2	2	Picornaviridae, Picornaviridae	pubmed_id_28077878_No_11.txt, pubmed_id_28077878_No_13.txt	CVA7, EVA71
PABPC1	2	Coronaviridae, Coronaviridae	bioRxiv_2020.09.11.291716_No_39.txt, bioRxiv_2020.09.11.291716_No_39.txt	SARS-Cov2, HCoV-NL63
RBM8A	2	Rhabdoviridae, Hantaviridae	pubmed_id_24516383_No_42.txt, pubmed_id_24516383_No_44.txt	VSV, ANDV
SPATS2	2	Flaviviridae, Flaviviridae	pubmed_id_18690214_No_70.txt, pubmed_id_18690214_No_71.txt	WNV, WNV
SRRT	2	Orthomyxoviridae, Togaviridae	pubmed_id_31919360_No_27.txt, pubmed_id_24367265_No_68.txt	IAV, SINV
SRSF7	2	Flaviviridae, Poxviridae	pubmed_id_27342126_No_7.txt, pubmed_id_2401222_No_72.txt	ZIKA, VACV
TRIM25	2	Paramyxoviridae, Flaviviridae	pubmed_id_23785285_No_65.txt, pubmed_id_31142663_No_29.txt	SeV, ZIKA
YTHDC1	2	Orthomyxoviridae, Orthomyxoviridae	pubmed_id_20064371_No_48.txt, pubmed_id_20064371_No_47.txt	IAV, IAV
ZNFX1	2	Retroviridae, Flaviviridae	pubmed_id_30520725_No_19.txt, pubmed_id_27342126_No_7.txt	HIV, ZIKA
ABCF2	1	Flaviviridae	pubmed_id_27342126_No_7.txt	ZIKA
ANXA2	1	Poxviridae	pubmed_id_2401222_No_72.txt	VACV
C11orf68	1	Togaviridae	pubmed_id_24367265_No_68.txt	SINV
C17orf85	1	Orthomyxoviridae	pubmed_id_29642015_No_20.txt	IAV
C7orf50	1	Parvoviridae	pubmed_id_26814968_No_2.txt	AAV2
CAST	1	Papillomaviridae	pubmed_id_23569269_No_66.txt	HPV16
CPSF6	1	Filoviridae	pubmed_id_30081931_No_73.txt	EBOV
CSTF2T	1	Flaviviridae	pubmed_id_31956073_No_46.txt	ZIKA
CTTN	1	Flaviviridae	pubmed_id_27342126_No_7.txt	ZIKA
EEF1G	1	Flaviviridae	pubmed_id_27342126_No_6.txt	DENV
EIF4B	1	Flaviviridae	pubmed_id_27383987_No_1.txt	DENV
EIF4E	1	Togaviridae	pubmed_id_24367265_No_68.txt	SINV
EZR	1	Flaviviridae	pubmed_id_19717417_No_55.txt	HCV
FAM103A1	1	Orthomyxoviridae	pubmed_id_29642015_No_20.txt	IAV
FMR1	1	Flaviviridae	pubmed_id_31956073_No_46.txt	ZIKA
FUBP1	1	Poxviridae	pubmed_id_23401514_No_38.txt	VACV
HIST1H2AJ	1	Filoviridae	pubmed_id_30081931_No_73.txt	EBOV
HNRNPA1L2	1	Flaviviridae	pubmed_id_27342126_No_6.txt	DENV
HNRNPA2B1	1	Herpesviridae	pubmed_id_28494239_No_17.txt	EBV
HNRNPH1	1	Flaviviridae	pubmed_id_31956073_No_46.txt	ZIKA
HNRNPK	1	Poxviridae	pubmed_id_2401222_No_72.txt	VACV
HNRNPUL1	1	Poxviridae	pubmed_id_2401222_No_72.txt	VACV
HSP90AB1	1	Filoviridae	pubmed_id_30081931_No_73.txt	EBOV
HSPA6	1	Papillomaviridae	pubmed_id_23569269_No_66.txt	HPV16
KHDRBS3	1	Poxviridae	pubmed_id_23401514_No_38.txt	VACV
MYH9	1	Orthomyxoviridae	pubmed_id_31919360_No_27.txt	IAV
NONO	1	Picornaviridae	pubmed_id_28077878_No_8.txt	PV1
PPIG	1	Flaviviridae	pubmed_id_27342126_No_7.txt	ZIKA
RBM15	1	Filoviridae	pubmed_id_30081931_No_73.txt	EBOV
RBM3	1	Orthomyxoviridae	pubmed_id_20081832_No_52.txt	IAV
RBM39	1	Flaviviridae	pubmed_id_27342126_No_6.txt	DENV
RBM47	1	Orthomyxoviridae	pubmed_id_29642015_No_20.txt	IAV
RBMX	1	Filoviridae	pubmed_id_30081931_No_73.txt	EBOV
RPL17	1	Poxviridae	pubmed_id_23401514_No_38.txt	VACV
RPS12	1	Flaviviridae	pubmed_id_19286138_No_49.txt	HCV
RPS28	1	Flaviviridae	pubmed_id_19286138_No_49.txt	HCV
SPEN	1	Picornaviridae	pubmed_id_28077878_No_11.txt	CVA7
SQSTM1	1	Flaviviridae	pubmed_id_27342126_No_7.txt	ZIKA
SRSF9	1	Picornaviridae	pubmed_id_28077878_No_13.txt	EVA71
TRIM56	1	Papillomaviridae	pubmed_id_23569269_No_66.txt	HPV16
VARS	1	Togaviridae	pubmed_id_24367265_No_68.txt	SINV
YWHAZ	1	Poxviridae	pubmed_id_23401514_No_38.txt	VACV
ZC3H14	1	Poxviridae	pubmed_id_23401514_No_38.txt	VACV
ZC3H8	1	Togaviridae	pubmed_id_24367265_No_68.txt	SINV
ZNF622	1	Poxviridae	pubmed_id_23401514_No_38.txt	VACV

### Sheet: cRIC_Downreg_24hpi
Gene_name	Number of Genome wide screens	virus_families	pubmed_ids_screen_no	viruses
HDLBP	5	Poxviridae, Flaviviridae, Flaviviridae, Flaviviridae, Poxviridae	pubmed_id_2401222_No_72.txt, pubmed_id_27342126_No_6.txt, pubmed_id_31384002_No_25.txt, pubmed_id_27342126_No_7.txt, pubmed_id_23401514_No_38.txt	VACV, DENV, DENV, ZIKA, VACV
RPS14	5	Orthomyxoviridae, Orthomyxoviridae, Orthomyxoviridae, Flaviviridae, Poxviridae	pubmed_id_20081832_No_52.txt, pubmed_id_20081832_No_53.txt, pubmed_id_20081832_No_54.txt, pubmed_id_19286138_No_49.txt, pubmed_id_23401514_No_38.txt	IAV, IAV, IAV, HCV, VACV
BICC1	4	Flaviviridae, Flaviviridae, Flaviviridae, Orthomyxoviridae	pubmed_id_18690214_No_71.txt, pubmed_id_18690214_No_69.txt, pubmed_id_18690214_No_70.txt, pubmed_id_29642015_No_20.txt	WNV, WNV, WNV, IAV
DDX10	4	Coronaviridae, Coronaviridae, Coronaviridae, Coronaviridae	bioRxiv_2020.09.11.291716_No_39.txt, bioRxiv_2020.09.11.291716_No_39.txt, bioRxiv_2020.09.11.291716_No_39.txt, bioRxiv_2020.09.11.291716_No_39.txt	HCoV-229E, SARS-Cov2, HCoV-OC43, SARS-Cov2
IGF2BP1	4	Picornaviridae, Filoviridae, Orthomyxoviridae, Picornaviridae	pubmed_id_28077878_No_11.txt, pubmed_id_30081931_No_73.txt, pubmed_id_29642015_No_20.txt, pubmed_id_28077878_No_13.txt	CVA7, EBOV, IAV, EVA71
IMP4	4	Flaviviridae, Rhabdoviridae, Flaviviridae, Flaviviridae	pubmed_id_19717417_No_56.txt, pubmed_id_22065774_No_60.txt, pubmed_id_19717417_No_55.txt, pubmed_id_19717417_No_57.txt	HCV, VSV, HCV, HCV
RPS15A	4	Flaviviridae, Flaviviridae, Poxviridae, Flaviviridae	pubmed_id_31956073_No_28.txt, pubmed_id_27342126_No_6.txt, pubmed_id_23401514_No_38.txt, pubmed_id_19286138_No_49.txt	ZIKA, DENV, VACV, HCV
RPS5	4	Orthomyxoviridae, Orthomyxoviridae, Orthomyxoviridae, Togaviridae	pubmed_id_20081832_No_53.txt, pubmed_id_20081832_No_54.txt, pubmed_id_20081832_No_52.txt, pubmed_id_24367265_No_67.txt	IAV, IAV, IAV, SINV
SND1	4	Parvoviridae, Flaviviridae, Flaviviridae, Flaviviridae	pubmed_id_26814968_No_2.txt, pubmed_id_31384002_No_25.txt, pubmed_id_27383987_No_23.txt, pubmed_id_27342126_No_7.txt	AAV2, DENV, HCV, ZIKA
UTP11L	4	Rhabdoviridae, Arenaviridae, Paramyxoviridae, Rhabdoviridae	pubmed_id_22065774_No_60.txt, pubmed_id_22065774_No_62.txt, pubmed_id_22065774_No_63.txt, pubmed_id_22065774_No_61.txt	VSV, LCMV, HPIV3, VSV
CNOT1	3	Flaviviridae, Flaviviridae, Flaviviridae	pubmed_id_19717417_No_57.txt, pubmed_id_19717417_No_56.txt, pubmed_id_19717417_No_55.txt	HCV, HCV, HCV
DSC3	3	Orthomyxoviridae, Poxviridae, Orthomyxoviridae	pubmed_id_20064371_No_48.txt, pubmed_id_2401222_No_72.txt, pubmed_id_20064371_No_47.txt	IAV, VACV, IAV
GIGYF2	3	Coronaviridae, Coronaviridae, Coronaviridae	bioRxiv_2020.09.11.291716_No_39.txt, bioRxiv_2020.09.11.291716_No_39.txt, bioRxiv_2020.09.11.291716_No_39.txt	HCoV-OC43, SARS-Cov2, HCoV-229E
LARP1	3	Picornaviridae, Orthomyxoviridae, Orthomyxoviridae	pubmed_id_28077878_No_8.txt, pubmed_id_20081832_No_53.txt, pubmed_id_20081832_No_54.txt	PV1, IAV, IAV
LAS1L	3	Flaviviridae, Flaviviridae, Flaviviridae	pubmed_id_18690214_No_71.txt, pubmed_id_27342126_No_6.txt, pubmed_id_18690214_No_70.txt	WNV, DENV, WNV
MAP4	3	Flaviviridae, Flaviviridae, Flaviviridae	pubmed_id_19717417_No_55.txt, pubmed_id_19717417_No_56.txt, pubmed_id_19717417_No_57.txt	HCV, HCV, HCV
PPAN	3	Flaviviridae, Orthomyxoviridae, Orthomyxoviridae	pubmed_id_31956073_No_46.txt, pubmed_id_20064371_No_48.txt, pubmed_id_20064371_No_47.txt	ZIKA, IAV, IAV
RPS10	3	Orthomyxoviridae, Orthomyxoviridae, Poxviridae	pubmed_id_20081832_No_53.txt, pubmed_id_20081832_No_52.txt, pubmed_id_23401514_No_38.txt	IAV, IAV, VACV
RPS16	3	Orthomyxoviridae, Orthomyxoviridae, Flaviviridae	pubmed_id_20081832_No_53.txt, pubmed_id_20081832_No_52.txt, pubmed_id_19286138_No_49.txt	IAV, IAV, HCV
RPS26	3	Flaviviridae, Paramyxoviridae, Flaviviridae	pubmed_id_19286138_No_49.txt, pubmed_id_23785285_No_65.txt, pubmed_id_19717417_No_55.txt	HCV, SeV, HCV
RPS3	3	Orthomyxoviridae, Togaviridae, Poxviridae	pubmed_id_20081832_No_52.txt, pubmed_id_24367265_No_67.txt, pubmed_id_23401514_No_38.txt	IAV, SINV, VACV
SUPT6H	3	Orthomyxoviridae, Poxviridae, Orthomyxoviridae	pubmed_id_20081832_No_52.txt, pubmed_id_23401514_No_38.txt, pubmed_id_20081832_No_53.txt	IAV, VACV, IAV
UNK	3	Picornaviridae, Parvoviridae, Picornaviridae	pubmed_id_28077878_No_8.txt, pubmed_id_26814968_No_2.txt, pubmed_id_28077878_No_11.txt	PV1, AAV2, CVA7
YTHDF2	3	Orthomyxoviridae, Hepadnaviridae, Picornaviridae	pubmed_id_29642015_No_20.txt, pubmed_id_31801065_No_22.txt, pubmed_id_28077878_No_11.txt	IAV, HBV, CVA7
ANKRD17	2	Flaviviridae, Picornaviridae	pubmed_id_27342126_No_6.txt, pubmed_id_28077878_No_13.txt	DENV, EVA71
CPEB4	2	Flaviviridae, Poxviridae	pubmed_id_27342126_No_6.txt, pubmed_id_23401514_No_38.txt	DENV, VACV
CSTF3	2	Flaviviridae, Flaviviridae	pubmed_id_27342126_No_6.txt, pubmed_id_19717417_No_55.txt	DENV, HCV
DHX8	2	Orthomyxoviridae, Orthomyxoviridae	pubmed_id_20064371_No_48.txt, pubmed_id_20064371_No_47.txt	IAV, IAV
EIF2S1	2	Orthomyxoviridae, Orthomyxoviridae	pubmed_id_20064371_No_48.txt, pubmed_id_20064371_No_47.txt	IAV, IAV
EIF3C	2	Orthomyxoviridae, Poxviridae	pubmed_id_20081832_No_53.txt, pubmed_id_2401222_No_72.txt	IAV, VACV
EIF3D	2	Poxviridae, Poxviridae	pubmed_id_23401514_No_38.txt, pubmed_id_2401222_No_72.txt	VACV, VACV
EIF3E	2	Poxviridae, Poxviridae	pubmed_id_2401222_No_72.txt, pubmed_id_23401514_No_38.txt	VACV, VACV
EPHB6	2	Orthomyxoviridae, Orthomyxoviridae	pubmed_id_20081832_No_52.txt, pubmed_id_20081832_No_53.txt	IAV, IAV
FCF1	2	Rhabdoviridae, Flaviviridae	pubmed_id_22065774_No_60.txt, pubmed_id_27342126_No_6.txt	VSV, DENV
MBNL2	2	Picornaviridae, Papillomaviridae	pubmed_id_28077878_No_13.txt, pubmed_id_23569269_No_66.txt	EVA71, HPV16
MRPL3	2	Filoviridae, Poxviridae	pubmed_id_30081931_No_73.txt, pubmed_id_23401514_No_38.txt	EBOV, VACV
MRPS5	2	Coronaviridae, Coronaviridae	bioRxiv_2020.09.11.291716_No_39.txt, bioRxiv_2020.09.11.291716_No_39.txt	HCoV-229E, SARS-Cov2
MYBBP1A	2	Togaviridae, Papillomaviridae	pubmed_id_24367265_No_67.txt, pubmed_id_23569269_No_66.txt	SINV, HPV16
PES1	2	Rhabdoviridae, Poxviridae	pubmed_id_22065774_No_60.txt, pubmed_id_23401514_No_38.txt	VSV, VACV
POLR2A	2	Poxviridae, Paramyxoviridae	pubmed_id_2401222_No_72.txt, pubmed_id_23785285_No_65.txt	VACV, SeV
QKI	2	Flaviviridae, Picornaviridae	pubmed_id_27342126_No_7.txt, pubmed_id_28077878_No_11.txt	ZIKA, CVA7
R3HDM1	2	Picornaviridae, Picornaviridae	pubmed_id_28077878_No_13.txt, pubmed_id_28077878_No_11.txt	EVA71, CVA7
RPS2	2	Flaviviridae, Poxviridae	pubmed_id_19286138_No_49.txt, pubmed_id_2401222_No_72.txt	HCV, VACV
RPS24	2	Orthomyxoviridae, Flaviviridae	pubmed_id_20081832_No_52.txt, pubmed_id_19286138_No_49.txt	IAV, HCV
SERBP1	2	Flaviviridae, Flaviviridae	pubmed_id_19286138_No_50.txt, pubmed_id_19286138_No_49.txt	HCV, HCV
SNW1	2	Orthomyxoviridae, Hantaviridae	pubmed_id_20081832_No_53.txt, pubmed_id_24516383_No_44.txt	IAV, ANDV
TNRC6B	2	Orthomyxoviridae, Picornaviridae	pubmed_id_29642015_No_20.txt, pubmed_id_28077878_No_13.txt	IAV, EVA71
UBAP2L	2	Coronaviridae, Coronaviridae	bioRxiv_2020.09.11.291716_No_39.txt, bioRxiv_2020.09.11.291716_No_39.txt	SARS-Cov2, HCoV-NL63
USP10	2	Flaviviridae, Poxviridae	pubmed_id_19717417_No_55.txt, pubmed_id_23401514_No_38.txt	HCV, VACV
UTP20	2	Flaviviridae, Poxviridae	pubmed_id_27342126_No_6.txt, pubmed_id_2401222_No_72.txt	DENV, VACV
ZAK	2	Coronaviridae, Herpesviridae	pubmed_id_26041291_No_37.txt, pubmed_id_22315427_No_64.txt	SARS-CoV, HCMV
BOP1	1	Flaviviridae	pubmed_id_27342126_No_6.txt	DENV
CCDC124	1	Filoviridae	pubmed_id_30081931_No_73.txt	EBOV
DDX6	1	Flaviviridae	pubmed_id_19717417_No_55.txt	HCV
DKC1	1	Papillomaviridae	pubmed_id_23569269_No_66.txt	HPV16
EIF3L	1	Hepadnaviridae	pubmed_id_31801065_No_22.txt	HBV
ESRP1	1	Orthomyxoviridae	pubmed_id_29642015_No_20.txt	IAV
FASTKD2	1	Orthomyxoviridae	pubmed_id_29642015_No_20.txt	IAV
G3BP2	1	Orthomyxoviridae	pubmed_id_29642015_No_20.txt	IAV
GJB7	1	Flaviviridae	pubmed_id_27342126_No_7.txt	ZIKA
HELZ	1	Papillomaviridae	pubmed_id_23569269_No_66.txt	HPV16
IGF2BP2	1	Poxviridae	pubmed_id_2401222_No_72.txt	VACV
IGF2BP3	1	Flaviviridae	pubmed_id_27342126_No_7.txt	ZIKA
LSM14A	1	Picornaviridae	pubmed_id_28077878_No_9.txt	CVB1
MEX3D	1	Flaviviridae	pubmed_id_27383987_No_1.txt	DENV
MPHOSPH10	1	Poxviridae	pubmed_id_23401514_No_38.txt	VACV
MRM1	1	Paramyxoviridae	pubmed_id_23785285_No_65.txt	SeV
MTDH	1	Filoviridae	pubmed_id_30081931_No_73.txt	EBOV
NCOA5	1	Poxviridae	pubmed_id_2401222_No_72.txt	VACV
NSA2	1	Flaviviridae	pubmed_id_27342126_No_7.txt	ZIKA
POLR2B	1	Poxviridae	pubmed_id_23401514_No_38.txt	VACV
POLRMT	1	Poxviridae	pubmed_id_23401514_No_38.txt	VACV
RC3H1	1	Hepadnaviridae	pubmed_id_31801065_No_22.txt	HBV
RPF2	1	Parvoviridae	pubmed_id_32280726_No_40.txt	AAV
RPL24	1	Poxviridae	pubmed_id_23401514_No_38.txt	VACV
RPS11	1	Flaviviridae	pubmed_id_19286138_No_49.txt	HCV
RPS15	1	Flaviviridae	pubmed_id_19286138_No_49.txt	HCV
RPS18	1	Flaviviridae	pubmed_id_19286138_No_49.txt	HCV
RPS19	1	Flaviviridae	pubmed_id_19286138_No_49.txt	HCV
RPS20	1	Flaviviridae	pubmed_id_19286138_No_49.txt	HCV
RPS27L	1	Flaviviridae	pubmed_id_27342126_No_6.txt	DENV
RPS6	1	Flaviviridae	pubmed_id_19286138_No_49.txt	HCV
RPS7	1	Flaviviridae	pubmed_id_19286138_No_49.txt	HCV
RPSA	1	Paramyxoviridae	pubmed_id_23785285_No_65.txt	SeV
RSL1D1	1	Flaviviridae	pubmed_id_27342126_No_6.txt	DENV
STAU2	1	Flaviviridae	pubmed_id_27342126_No_7.txt	ZIKA
SYNCRIP	1	Poxviridae	pubmed_id_2401222_No_72.txt	VACV
WIBG	1	Filoviridae	pubmed_id_30081931_No_73.txt	EBOV
YTHDF3	1	Picornaviridae	pubmed_id_28077878_No_13.txt	EVA71
ZC3H7B	1	Flaviviridae	pubmed_id_27342126_No_6.txt	DENV
