## Supplementary material for "Global analysis of protein-RNA interactions in SARS-CoV-2 infected cells reveals key regulators of infection": Material and methods supplementary table

### Sheet: Antibodies
Antibody	dilution	Source	Order number
DDX1 (immunofluorescence)	1:100	Cambridge Bioscience Ltd	HPA034502
DDX1 (immunoblotting)	1:100	Bethyl	A300-521A
Fam98A	1:500	Aviva	ARP55 265_P050
Tubulin	1:1000	Sigma	T9026
CGI-99(C14orf166)	1:1000	Atlas antibodies	HPA039824
dsRNA	1:200	Jena Bioscience	RNT-SCI-10010200
SARS-CoV2 Nucleocapsid	1:1000	Sino Biological	AB 40143-MM05
HNRNPA1	1:100	Cusabio	CSB-PA00109A0Rb
rabbit Alexa Fluor 488	1:500	Thermo Fischer	#A-11008
mouse Alexa Fluor 647	1:500	Thermo Fischer	#A-21235

### Sheet: Primers
Target	Primer	sequence
actin	Actin-f	5’-CGCGAGAAGATGACCCAGAT-3'
	Actin-r	5’-TCACCGGAGTCCATCACGAT-3'
HRPT	HRPT-f	5’-CCTGGCGTCGTGATTAGTG-3’
	HRPT-r	5’-ACACCCTTTCCAAATCCTCAG-3’
SARS-CoV2 ORF1a	qPCR ORF1a F1	5’-GAGAGCCTTGTCCCTGGTTT-3’
	qPCR ORF1a R1	5’-AGTCTCCAAAGCCACGTACG-3'
SARS-CoV-2-NCAP	qPCR NCAP F1	5'-GCCTCTTCTCGTTCCTCATCAC-3'
	qPCR NCAP R1	5'-AGCAGCATCACCGCCATTG-3'
