## Supplementary material for "Global analysis of protein-RNA interactions in SARS-CoV-2 infected cells reveals key regulators of infection": annotation-definitions

### Sheet: GO RNA binding
go_id	go_term	go_ontology
GO:0003723	RNA binding	MF
GO:0000049	tRNA binding	MF
GO:0003729	mRNA binding	MF
GO:0019843	rRNA binding	MF
GO:0017069	snRNA binding	MF
GO:0034584	piRNA binding	MF
GO:0035197	siRNA binding	MF
GO:0035198	miRNA binding	MF
GO:0008312	7S RNA binding	MF
GO:0030515	snoRNA binding	MF
GO:0008097	5S rRNA binding	MF
GO:0034583	21U-RNA binding	MF
GO:0017070	U6 snRNA binding	MF
GO:0030619	U1 snRNA binding	MF
GO:0030620	U2 snRNA binding	MF
GO:0030621	U4 snRNA binding	MF
GO:0030623	U5 snRNA binding	MF
GO:0036002	pre-mRNA binding	MF
GO:0071209	U7 snRNA binding	MF
GO:0030625	U11 snRNA binding	MF
GO:0030626	U12 snRNA binding	MF
GO:0034511	U3 snoRNA binding	MF
GO:0070883	pre-miRNA binding	MF
GO:0097322	7SK snRNA binding	MF
GO:1990932	5.8S rRNA binding	MF
GO:0008266	poly(U) RNA binding	MF
GO:0017130	poly(C) RNA binding	MF
GO:0030622	U4atac snRNA binding	MF
GO:0030624	U6atac snRNA binding	MF
GO:0034336	misfolded RNA binding	MF
GO:0070878	primary miRNA binding	MF
GO:1990605	GU repeat RNA binding	MF
GO:0034512	box C/D snoRNA binding	MF
GO:0061980	regulatory RNA binding	MF
GO:0070034	telomerase RNA binding	MF
GO:0002151	G-quadruplex RNA binding	MF
GO:0034513	box H/ACA snoRNA binding	MF
GO:1905214	regulation of RNA binding	BP
GO:0033204	ribonuclease P RNA binding	MF
GO:0106222	long noncoding RNA binding	MF
GO:1902415	regulation of mRNA binding	BP
GO:0003725	double-stranded RNA binding	MF
GO:0003727	single-stranded RNA binding	MF
GO:1904678	alpha-aminoacyl-tRNA binding	MF
GO:0001069	regulatory region RNA binding	MF
GO:0098851	double-stranded miRNA binding	MF
GO:1990825	sequence-specific mRNA binding	MF
GO:1905215	negative regulation of RNA binding	BP
GO:1905216	positive regulation of RNA binding	BP
GO:1902416	positive regulation of mRNA binding	BP
GO:1904572	negative regulation of mRNA binding	BP
GO:0070180	large ribosomal subunit rRNA binding	MF
GO:0070181	small ribosomal subunit rRNA binding	MF
GO:0061752	telomeric repeat-containing RNA binding	MF
GO:0008135	translation factor activity, RNA binding	MF
GO:0062153	C5-methylcytidine-containing RNA binding	MF
GO:1990247	N6-methyladenosine-containing RNA binding	MF
GO:0002153	steroid receptor RNA activator RNA binding	MF
GO:1990968	modulation by host of RNA binding by virus	BP
GO:0001068	transcription regulatory region RNA binding	MF
GO:1990856	methionyl-initiator methionine tRNA binding	MF
GO:1990400	mitochondrial ribosomal large subunit rRNA binding	MF
GO:1905255	regulation of RNA binding transcription factor activity	BP
GO:0001072	transcription antitermination factor activity, RNA binding	MF
GO:0150100	RNA binding involved in posttranscriptional gene silencing	MF
GO:1903231	mRNA binding involved in posttranscriptional gene silencing	MF
GO:1905256	negative regulation of RNA binding transcription factor activity	BP
GO:1905257	positive regulation of RNA binding transcription factor activity	BP

### Sheet: GO immun
go_id	go_term	go_ontology
GO:0006955	immune response	BP
GO:0030153	bacteriocin immunity	BP
GO:0001772	immunological synapse	CC
GO:0002376	immune system process	BP
GO:0019814	immunoglobulin complex	CC
GO:0019865	immunoglobulin binding	MF
GO:0042092	type 2 immune response	BP
GO:0045087	innate immune response	BP
GO:0002252	immune effector process	BP
GO:0002384	hepatic immune response	BP
GO:0002385	mucosal immune response	BP
GO:0006959	humoral immune response	BP
GO:0002250	adaptive immune response	BP
GO:0002434	immune complex clearance	BP
GO:0002456	T cell mediated immunity	BP
GO:0019724	B cell mediated immunity	BP
GO:0048305	immunoglobulin secretion	BP
GO:0097281	immune complex formation	BP
GO:0140375	immune receptor activity	MF
GO:0002377	immunoglobulin production	BP
GO:0002520	immune system development	BP
GO:0002560	basophil mediated immunity	BP
GO:0071735	IgG immunoglobulin complex	CC
GO:0071738	IgD immunoglobulin complex	CC
GO:0071742	IgE immunoglobulin complex	CC
GO:0071745	IgA immunoglobulin complex	CC
GO:0071753	IgM immunoglobulin complex	CC
GO:0071758	IgW immunoglobulin complex	CC
GO:0071759	IgX immunoglobulin complex	CC
GO:0071760	IgY immunoglobulin complex	CC
GO:0071761	IgZ immunoglobulin complex	CC
GO:0002443	leukocyte mediated immunity	BP
GO:0002448	mast cell mediated immunity	BP
GO:0002446	neutrophil mediated immunity	BP
GO:0002447	eosinophil mediated immunity	BP
GO:0002449	lymphocyte mediated immunity	BP
GO:0090713	immunological memory process	BP
GO:0002253	activation of immune response	BP
GO:0002418	immune response to tumor cell	BP
GO:0050776	regulation of immune response	BP
GO:0001771	immunological synapse formation	BP
GO:0034987	immunoglobulin receptor binding	MF
GO:0042088	T-helper 1 type immune response	BP
GO:0042783	evasion of host immune response	BP
GO:0090714	innate immunity memory response	BP
GO:0090716	adaptive immune memory response	BP
GO:0140376	innate immune receptor activity	MF
GO:0001790	polymeric immunoglobulin binding	MF
GO:0002227	innate immune response in mucosa	BP
GO:0002388	immune response in Peyer's patch	BP
GO:0019763	immunoglobulin receptor activity	MF
GO:0052572	response to host immune response	BP
GO:0072538	T-helper 17 type immune response	BP
GO:0090720	primary adaptive immune response	BP
GO:0140374	antiviral innate immune response	BP
GO:0061760	antifungal innate immune response	BP
GO:0090718	adaptive immune effector response	BP
GO:0033152	immunoglobulin V(D)J recombination	BP
GO:0071750	dimeric IgA immunoglobulin complex	CC
GO:0071762	heavy chain immunoglobulin complex	CC
GO:0002378	immunoglobulin biosynthetic process	BP
GO:0002422	immune response in urogenital tract	BP
GO:0002444	myeloid leukocyte mediated immunity	BP
GO:0002682	regulation of immune system process	BP
GO:0042571	immunoglobulin complex, circulating	CC
GO:0002218	activation of innate immune response	BP
GO:0002828	regulation of type 2 immune response	BP
GO:0045088	regulation of innate immune response	BP
GO:0071748	monomeric IgA immunoglobulin complex	CC
GO:0071749	polymeric IgA immunoglobulin complex	CC
GO:0071751	secretory IgA immunoglobulin complex	CC
GO:0071757	hexameric IgM immunoglobulin complex	CC
GO:0140367	antibacterial innate immune response	BP
GO:0002228	natural killer cell mediated immunity	BP
GO:0002697	regulation of immune effector process	BP
GO:0002920	regulation of humoral immune response	BP
GO:0071756	pentameric IgM immunoglobulin complex	CC
GO:0002709	regulation of T cell mediated immunity	BP
GO:0002712	regulation of B cell mediated immunity	BP
GO:0002819	regulation of adaptive immune response	BP
GO:0016019	peptidoglycan immune receptor activity	MF
GO:0050777	negative regulation of immune response	BP
GO:0050778	positive regulation of immune response	BP
GO:0051023	regulation of immunoglobulin secretion	BP
GO:0090715	immunological memory formation process	BP
GO:0097282	immunoglobulin-mediated neutralization	BP
GO:0001873	polysaccharide immune receptor activity	MF
GO:0002206	gene conversion of immunoglobulin genes	BP
GO:0002637	regulation of immunoglobulin production	BP
GO:0016064	immunoglobulin mediated immune response	BP
GO:0071736	IgG immunoglobulin complex, circulating	CC
GO:0071739	IgD immunoglobulin complex, circulating	CC
GO:0071743	IgE immunoglobulin complex, circulating	CC
GO:0071746	IgA immunoglobulin complex, circulating	CC
GO:0071754	IgM immunoglobulin complex, circulating	CC
GO:0002251	organ or tissue specific immune response	BP
GO:0002435	immune complex clearance by erythrocytes	BP
GO:0071741	IgD immunoglobulin complex, GPI-anchored	CC
GO:0002703	regulation of leukocyte mediated immunity	BP
GO:0001792	polymeric immunoglobulin receptor activity	MF
GO:0001877	lipoarabinomannan immune receptor activity	MF
GO:0002383	immune response in brain or nervous system	BP
GO:0002564	alternate splicing of immunoglobulin genes	BP
GO:0002706	regulation of lymphocyte mediated immunity	BP
GO:0016445	somatic diversification of immunoglobulins	BP
GO:0046730	induction of host immune response by virus	BP
GO:0070892	lipoteichoic acid immune receptor activity	MF
GO:0140426	PAMP-triggered immunity signalling pathway	BP
GO:0001875	lipopolysaccharide immune receptor activity	MF
GO:0002200	somatic diversification of immune receptors	BP
GO:0002263	cell activation involved in immune response	BP
GO:0002426	immunoglobulin production in mucosal tissue	BP
GO:0002837	regulation of immune response to tumor cell	BP
GO:0030683	mitigation of host immune response by virus	BP
GO:0075528	modulation by virus of host immune response	BP
GO:0002683	negative regulation of immune system process	BP
GO:0002684	positive regulation of immune system process	BP
GO:0002764	immune response-regulating signaling pathway	BP
GO:0071708	immunoglobulin light chain V-J recombination	BP
GO:0071752	secretory dimeric IgA immunoglobulin complex	CC
GO:0001874	(1->3)-beta-D-glucan immune receptor activity	MF
GO:0002286	T cell activation involved in immune response	BP
GO:0002312	B cell activation involved in immune response	BP
GO:0002424	T cell mediated immune response to tumor cell	BP
GO:0002825	regulation of T-helper 1 type immune response	BP
GO:0002829	negative regulation of type 2 immune response	BP
GO:0002830	positive regulation of type 2 immune response	BP
GO:0016446	somatic hypermutation of immunoglobulin genes	BP
GO:0045089	positive regulation of innate immune response	BP
GO:0045824	negative regulation of innate immune response	BP
GO:0052559	induction by symbiont of host immune response	BP
GO:1905674	regulation of adaptive immune memory response	BP
GO:1905680	regulation of innate immunity memory response	BP
GO:2000520	regulation of immunological synapse formation	BP
GO:0002374	cytokine secretion involved in immune response	BP
GO:0002698	negative regulation of immune effector process	BP
GO:0002699	positive regulation of immune effector process	BP
GO:0002757	immune response-activating signal transduction	BP
GO:0002765	immune response-inhibiting signal transduction	BP
GO:0002921	negative regulation of humoral immune response	BP
GO:0002922	positive regulation of humoral immune response	BP
GO:0052553	modulation by symbiont of host immune response	BP
GO:0071707	immunoglobulin heavy chain V-D-J recombination	BP
GO:0097280	histamine secretion mediated by immunoglobulin	BP
GO:2000316	regulation of T-helper 17 type immune response	BP
GO:0002276	basophil activation involved in immune response	BP
GO:0002280	monocyte activation involved in immune response	BP
GO:0002367	cytokine production involved in immune response	BP
GO:0002414	immunoglobulin transcytosis in epithelial cells	BP
GO:0002522	leukocyte migration involved in immune response	BP
GO:0002710	negative regulation of T cell mediated immunity	BP
GO:0002711	positive regulation of T cell mediated immunity	BP
GO:0002713	negative regulation of B cell mediated immunity	BP
GO:0002714	positive regulation of B cell mediated immunity	BP
GO:0002820	negative regulation of adaptive immune response	BP
GO:0002821	positive regulation of adaptive immune response	BP
GO:0035420	MAPK cascade involved in innate immune response	BP
GO:0051024	positive regulation of immunoglobulin secretion	BP
GO:0051025	negative regulation of immunoglobulin secretion	BP
GO:0052562	suppression by symbiont of host immune response	BP
GO:1905034	regulation of antifungal innate immune response	BP
GO:1905677	regulation of adaptive immune effector response	BP
GO:0002233	leukocyte chemotaxis involved in immune response	BP
GO:0002265	astrocyte activation involved in immune response	BP
GO:0002279	mast cell activation involved in immune response	BP
GO:0002288	NK T cell activation involved in immune response	BP
GO:0002309	T cell proliferation involved in immune response	BP
GO:0002322	B cell proliferation involved in immune response	BP
GO:0002366	leukocyte activation involved in immune response	BP
GO:0002638	negative regulation of immunoglobulin production	BP
GO:0002639	positive regulation of immunoglobulin production	BP
GO:0002278	eosinophil activation involved in immune response	BP
GO:0002281	macrophage activation involved in immune response	BP
GO:0002283	neutrophil activation involved in immune response	BP
GO:0002285	lymphocyte activation involved in immune response	BP
GO:0002387	immune response in gut-associated lymphoid tissue	BP
GO:0002640	regulation of immunoglobulin biosynthetic process	BP
GO:0002886	regulation of myeloid leukocyte mediated immunity	BP
GO:0002292	T cell differentiation involved in immune response	BP
GO:0002461	tolerance induction dependent upon immune response	BP
GO:0002704	negative regulation of leukocyte mediated immunity	BP
GO:0002705	positive regulation of leukocyte mediated immunity	BP
GO:0097279	histamine secretion mediated by IgE immunoglobulin	BP
GO:0002275	myeloid cell activation involved in immune response	BP
GO:0002289	NK T cell proliferation involved in immune response	BP
GO:0002440	production of molecular mediator of immune response	BP
GO:0002707	negative regulation of lymphocyte mediated immunity	BP
GO:0002708	positive regulation of lymphocyte mediated immunity	BP
GO:0002715	regulation of natural killer cell mediated immunity	BP
GO:0039503	suppression by virus of host innate immune response	BP
GO:0090323	prostaglandin secretion involved in immune response	BP
GO:0002380	immunoglobulin secretion involved in immune response	BP
GO:0002838	negative regulation of immune response to tumor cell	BP
GO:0002839	positive regulation of immune response to tumor cell	BP
GO:0032598	B cell receptor transport into immunological synapse	BP
GO:0046738	induction of innate immune response in host by virus	BP
GO:0052390	induction by symbiont of host innate immune response	BP
GO:0002386	immune response in mucosal-associated lymphoid tissue	BP
GO:0002436	immune complex clearance by monocytes and macrophages	BP
GO:0002758	innate immune response-activating signal transduction	BP
GO:0002766	innate immune response-inhibiting signal transduction	BP
GO:0002889	regulation of immunoglobulin mediated immune response	BP
GO:0016447	somatic recombination of immunoglobulin gene segments	BP
GO:0035397	helper T cell enhancement of adaptive immune response	BP
GO:0039504	suppression by virus of host adaptive immune response	BP
GO:0046736	induction of humoral immune response in host by virus	BP
GO:0052167	modulation by symbiont of host innate immune response	BP
GO:0002282	microglial cell activation involved in immune response	BP
GO:0002567	somatic diversification of FREP-based immune receptors	BP
GO:0002826	negative regulation of T-helper 1 type immune response	BP
GO:0002827	positive regulation of T-helper 1 type immune response	BP
GO:0052170	suppression by symbiont of host innate immune response	BP
GO:1905675	negative regulation of adaptive immune memory response	BP
GO:1905676	positive regulation of adaptive immune memory response	BP
GO:1905681	negative regulation of innate immunity memory response	BP
GO:1905682	positive regulation of innate immunity memory response	BP
GO:2000521	negative regulation of immunological synapse formation	BP
GO:2000522	positive regulation of immunological synapse formation	BP
GO:0002201	somatic diversification of DSCAM-based immune receptors	BP
GO:0002264	endothelial cell activation involved in immune response	BP
GO:1902615	immune response involved in response to exogenous dsRNA	BP
GO:2000317	negative regulation of T-helper 17 type immune response	BP
GO:2000318	positive regulation of T-helper 17 type immune response	BP
GO:0002287	alpha-beta T cell activation involved in immune response	BP
GO:1905035	negative regulation of antifungal innate immune response	BP
GO:1905036	positive regulation of antifungal innate immune response	BP
GO:1905678	negative regulation of adaptive immune effector response	BP
GO:1905679	positive regulation of adaptive immune effector response	BP
GO:0002290	gamma-delta T cell activation involved in immune response	BP
GO:0002313	mature B cell differentiation involved in immune response	BP
GO:0002375	cytokine biosynthetic process involved in immune response	BP
GO:2000557	regulation of immunoglobulin production in mucosal tissue	BP
GO:0002323	natural killer cell activation involved in immune response	BP
GO:0002423	natural killer cell mediated immune response to tumor cell	BP
GO:0002641	negative regulation of immunoglobulin biosynthetic process	BP
GO:0002642	positive regulation of immunoglobulin biosynthetic process	BP
GO:0002887	negative regulation of myeloid leukocyte mediated immunity	BP
GO:0002888	positive regulation of myeloid leukocyte mediated immunity	BP
GO:0002310	alpha-beta T cell proliferation involved in immune response	BP
GO:0002840	regulation of T cell mediated immune response to tumor cell	BP
GO:0046737	induction of cell-mediated immune response in host by virus	BP
GO:0002311	gamma-delta T cell proliferation involved in immune response	BP
GO:0002395	immune response in nasopharyngeal-associated lymphoid tissue	BP
GO:0002716	negative regulation of natural killer cell mediated immunity	BP
GO:0002717	positive regulation of natural killer cell mediated immunity	BP
GO:0002739	regulation of cytokine secretion involved in immune response	BP
GO:0035398	helper T cell enhancement of T cell mediated immune response	BP
GO:0035399	helper T cell enhancement of B cell mediated immune response	BP
GO:0052155	modulation by symbiont of host cell-mediated immune response	BP
GO:0002277	myeloid dendritic cell activation involved in immune response	BP
GO:0002293	alpha-beta T cell differentiation involved in immune response	BP
GO:0002324	natural killer cell proliferation involved in immune response	BP
GO:0002718	regulation of cytokine production involved in immune response	BP
GO:0052083	suppression by symbiont of host cell-mediated immune response	BP
GO:0090717	adaptive immune memory response involving T cells and B cells	BP
GO:0002303	gamma-delta T cell differentiation involved in immune response	BP
GO:0002455	humoral immune response mediated by circulating immunoglobulin	BP
GO:0002890	negative regulation of immunoglobulin mediated immune response	BP
GO:0002891	positive regulation of immunoglobulin mediated immune response	BP
GO:0033006	regulation of mast cell activation involved in immune response	BP
GO:0052154	modulation by symbiont of host B-cell mediated immune response	BP
GO:0052156	modulation by symbiont of host T-cell mediated immune response	BP
GO:0090721	primary adaptive immune response involving T cells and B cells	BP
GO:0002325	natural killer cell differentiation involved in immune response	BP
GO:0002379	immunoglobulin biosynthetic process involved in immune response	BP
GO:0002565	somatic diversification of immune receptors via gene conversion	BP
GO:0052085	suppression by symbiont of host T-cell mediated immune response	BP
GO:0052086	suppression by symbiont of host B-cell mediated immune response	BP
GO:0002267	follicular dendritic cell activation involved in immune response	BP
GO:0002566	somatic diversification of immune receptors via somatic mutation	BP
GO:0002569	somatic diversification of immune receptors by N region addition	BP
GO:0002652	regulation of tolerance induction dependent upon immune response	BP
GO:0035423	inactivation of MAPK activity involved in innate immune response	BP
GO:0002700	regulation of production of molecular mediator of immune response	BP
GO:0002271	plasmacytoid dendritic cell activation involved in immune response	BP
GO:0002284	myeloid dendritic cell differentiation involved in immune response	BP
GO:0002429	immune response-activating cell surface receptor signaling pathway	BP
GO:0002563	somatic diversification of immune receptors via alternate splicing	BP
GO:0002767	immune response-inhibiting cell surface receptor signaling pathway	BP
GO:0002768	immune response-regulating cell surface receptor signaling pathway	BP
GO:2000558	positive regulation of immunoglobulin production in mucosal tissue	BP
GO:0002207	gene conversion of immunoglobulin genes involved in immune response	BP
GO:0090264	regulation of immune complex clearance by monocytes and macrophages	BP
GO:0002570	somatic diversification of immunoglobulin genes by N region addition	BP
GO:0002841	negative regulation of T cell mediated immune response to tumor cell	BP
GO:0002842	positive regulation of T cell mediated immune response to tumor cell	BP
GO:0002740	negative regulation of cytokine secretion involved in immune response	BP
GO:0002741	positive regulation of cytokine secretion involved in immune response	BP
GO:0002771	inhibitory killer cell immunoglobulin-like receptor signaling pathway	BP
GO:0140423	effector-mediated suppression of pattern-triggered immunity signaling	BP
GO:0002208	somatic diversification of immunoglobulins involved in immune response	BP
GO:0002222	stimulatory killer cell immunoglobulin-like receptor signaling pathway	BP
GO:0002719	negative regulation of cytokine production involved in immune response	BP
GO:0002720	positive regulation of cytokine production involved in immune response	BP
GO:0002272	plasmacytoid dendritic cell differentiation involved in immune response	BP
GO:0002742	regulation of cytokine biosynthetic process involved in immune response	BP
GO:0033007	negative regulation of mast cell activation involved in immune response	BP
GO:0033008	positive regulation of mast cell activation involved in immune response	BP
GO:0042785	evasion of host immune response via regulation of host cytokine network	BP
GO:0061844	antimicrobial humoral immune response mediated by antimicrobial peptide	BP
GO:0090719	adaptive immune effector response involving T cells and B lineage cells	BP
GO:0140404	effector-mediated modulation of host innate immune response by symbiont	BP
GO:2001191	regulation of gamma-delta T cell activation involved in immune response	BP
GO:0002855	regulation of natural killer cell mediated immune response to tumor cell	BP
GO:0042784	evasion of host immune response via regulation of host complement system	BP
GO:0140403	effector-mediated suppression of host innate immune response by symbiont	BP
GO:0002204	somatic recombination of immunoglobulin genes involved in immune response	BP
GO:0002205	somatic hypermutation of immunoglobulin genes involved in immune response	BP
GO:0002220	innate immune response activating cell surface receptor signaling pathway	BP
GO:0002653	negative regulation of tolerance induction dependent upon immune response	BP
GO:0002654	positive regulation of tolerance induction dependent upon immune response	BP
GO:0002701	negative regulation of production of molecular mediator of immune response	BP
GO:0002702	positive regulation of production of molecular mediator of immune response	BP
GO:0061078	positive regulation of prostaglandin secretion involved in immune response	BP
GO:0002294	CD4-positive, alpha-beta T cell differentiation involved in immune response	BP
GO:0002302	CD8-positive, alpha-beta T cell differentiation involved in immune response	BP
GO:0032820	regulation of natural killer cell proliferation involved in immune response	BP
GO:0052080	modulation by symbiont of host innate immune response MAPK kinase signaling	BP
GO:0002923	regulation of humoral immune response mediated by circulating immunoglobulin	BP
GO:0090265	positive regulation of immune complex clearance by monocytes and macrophages	BP
GO:0002381	immunoglobulin production involved in immunoglobulin mediated immune response	BP
GO:0032826	regulation of natural killer cell differentiation involved in immune response	BP
GO:0002743	negative regulation of cytokine biosynthetic process involved in immune response	BP
GO:0002744	positive regulation of cytokine biosynthetic process involved in immune response	BP
GO:0038078	MAP kinase phosphatase activity involved in regulation of innate immune response	MF
GO:2001192	negative regulation of gamma-delta T cell activation involved in immune response	BP
GO:2001193	positive regulation of gamma-delta T cell activation involved in immune response	BP
GO:0002856	negative regulation of natural killer cell mediated immune response to tumor cell	BP
GO:0002857	positive regulation of natural killer cell mediated immune response to tumor cell	BP
GO:0032821	negative regulation of natural killer cell proliferation involved in immune response	BP
GO:0032822	positive regulation of natural killer cell proliferation involved in immune response	BP
GO:0002924	negative regulation of humoral immune response mediated by circulating immunoglobulin	BP
GO:0002925	positive regulation of humoral immune response mediated by circulating immunoglobulin	BP
GO:0002259	endothelial cell activation within high endothelial venule involved in immune response	BP
GO:0032827	negative regulation of natural killer cell differentiation involved in immune response	BP
GO:0032828	positive regulation of natural killer cell differentiation involved in immune response	BP
GO:0061081	positive regulation of myeloid leukocyte cytokine production involved in immune response	BP
GO:0042786	evasion of host immune response via regulation of host antigen processing and presentation	BP
GO:0002433	immune response-regulating cell surface receptor signaling pathway involved in phagocytosis	BP
GO:0002416	IgG immunoglobulin transcytosis in epithelial cells mediated by FcRn immunoglobulin receptor	BP
GO:0002562	somatic diversification of immune receptors via germline recombination within a single locus	BP
GO:0002415	immunoglobulin transcytosis in epithelial cells mediated by polymeric immunoglobulin receptor	BP
GO:0052034	suppression by symbiont of microbe-associated molecular pattern-induced host innate immune response	BP
GO:2000526	positive regulation of glycoprotein biosynthetic process involved in immunological synapse formation	BP
GO:0002298	CD4-positive, CD25-positive, alpha-beta regulatory T cell differentiation involved in immune response	BP
GO:0002459	adaptive immune response based on somatic recombination of immune receptors built from leucine-rich repeat domains	BP
GO:0032832	regulation of CD4-positive, CD25-positive, alpha-beta regulatory T cell differentiation involved in immune response	BP
GO:0002460	adaptive immune response based on somatic recombination of immune receptors built from immunoglobulin superfamily domains	BP
GO:0032833	negative regulation of CD4-positive, CD25-positive, alpha-beta regulatory T cell differentiation involved in immune response	BP
GO:0032834	positive regulation of CD4-positive, CD25-positive, alpha-beta regulatory T cell differentiation involved in immune response	BP
GO:0002822	regulation of adaptive immune response based on somatic recombination of immune receptors built from immunoglobulin superfamily domains	BP
GO:0002823	negative regulation of adaptive immune response based on somatic recombination of immune receptors built from immunoglobulin superfamily domains	BP
GO:0002824	positive regulation of adaptive immune response based on somatic recombination of immune receptors built from immunoglobulin superfamily domains	BP

### Sheet: KEGG immune
category	path_class	path_id	path_description
Organismal Systems	Immune system	4640	Hematopoietic cell lineage
Organismal Systems	Immune system	4610	Complement and coagulation cascades
Organismal Systems	Immune system	4611	Platelet activation
Organismal Systems	Immune system	4620	Toll-like receptor signaling pathway
Organismal Systems	Immune system	4624	Toll and Imd signaling pathway
Organismal Systems	Immune system	4621	NOD-like receptor signaling pathway
Organismal Systems	Immune system	4622	RIG-I-like receptor signaling pathway
Organismal Systems	Immune system	4623	Cytosolic DNA-sensing pathway
Organismal Systems	Immune system	4625	C-type lectin receptor signaling pathway
Organismal Systems	Immune system	4650	Natural killer cell mediated cytotoxicity
Organismal Systems	Immune system	4612	Antigen processing and presentation
Organismal Systems	Immune system	4660	T cell receptor signaling pathway
Organismal Systems	Immune system	4658	Th1 and Th2 cell differentiation
Organismal Systems	Immune system	4659	Th17 cell differentiation
Organismal Systems	Immune system	4657	IL-17 signaling pathway
Organismal Systems	Immune system	4662	B cell receptor signaling pathway
Organismal Systems	Immune system	4664	Fc epsilon RI signaling pathway
Organismal Systems	Immune system	4666	Fc gamma R-mediated phagocytosis
Organismal Systems	Immune system	4670	Leukocyte transendothelial migration
Organismal Systems	Immune system	4672	Intestinal immune network for IgA production
Organismal Systems	Immune system	4062	Chemokine signaling pathway

### Sheet: Pfam classical
pfam_id	pfam_name	pfam_description
PF05172	Nup35_RRM	Nup53/35/40-type RNA recognition motif
PF14605	Nup35_RRM_2	Nup53/35/40-type RNA recognition motif
PF10378	RRM	Putative RRM domain
PF00076	RRM_1	RNA recognition motif. (a.k.a. RRM, RBD, or RNP domain)
PF04059	RRM_2	RNA recognition motif 2
PF08777	RRM_3	RNA binding motif
PF10598	RRM_4	RNA recognition motif of the spliceosomal PrP8
PF13893	RRM_5	RNA recognition motif. (a.k.a. RRM, RBD, or RNP domain)
PF16367	RRM_7	RNA recognition motif
PF11835	RRM_8	RRM-like domain
PF18444	RRM_9	RNA recognition motif
PF00013	KH_1	KH domain
PF17905	KH_10	GLD-3 KH domain 5
PF07650	KH_2	KH domain
PF13083	KH_4	KH domain
PF13184	KH_5	NusA-like KH domain
PF15985	KH_6	KH domain
PF17214	KH_7	KH domain
PF17903	KH_8	Krr1 KH1 domain
PF17904	KH_9	FMRP KH0 domain
PF00035	dsrm	Double-stranded RNA binding motif
PF02171	Piwi	Piwi domain
PF00270	DEAD	DEAD/DEAH box helicase
PF00806	PUF	Pumilio-family RNA binding repeat
PF00313	CSD	'Cold-shock' DNA-binding domain
PF00642	zf-CCCH	Zinc finger C-x8-C-x5-C-x3-H type (and similar)
PF14608	zf-CCCH_2	RNA-binding, Nab2-type zinc finger
PF15663	zf-CCCH_3	Zinc-finger containing family
PF18044	zf-CCCH_4	CCCH-type zinc finger
PF18585	zf-CCCH_6	Chromatin remodeling factor Mit1 C-terminal Zn finger 2
PF18586	zf-CCCH_7	Chromatin remodeling factor Mit1 C-terminal Zn finger 1
PF18633	zf-CCCH_8	Zinc-finger antiviral protein (ZAP) zinc finger domain 3

### Sheet: Pfam non-classical
pfam_id	pfam_name	pfam_description
PF00428	Ribosomal_60s	60s Acidic ribosomal protein
PF00687	Ribosomal_L1	Ribosomal protein L1p/L10e family
PF00466	Ribosomal_L10	Ribosomal protein L10
PF00298	Ribosomal_L11	Ribosomal protein L11, RNA binding domain
PF03946	Ribosomal_L11_N	Ribosomal protein L11, N-terminal domain
PF00542	Ribosomal_L12	Ribosomal protein L7/L12 C-terminal domain
PF16320	Ribosomal_L12_N	Ribosomal protein L7/L12 dimerisation domain
PF00572	Ribosomal_L13	Ribosomal protein L13
PF01294	Ribosomal_L13e	Ribosomal protein L13e
PF00238	Ribosomal_L14	Ribosomal protein L14p/L23e
PF01929	Ribosomal_L14e	Ribosomal protein L14
PF00827	Ribosomal_L15e	Ribosomal L15
PF00252	Ribosomal_L16	Ribosomal protein L16p/L10e
PF01196	Ribosomal_L17	Ribosomal protein L17
PF17135	Ribosomal_L18	Ribosomal protein 60S L18 and 50S L18e
PF14204	Ribosomal_L18_c	Ribosomal L18 C-terminal region
PF01775	Ribosomal_L18A	Ribosomal proteins 50S-L18Ae/60S-L20/60S-L18A
PF00861	Ribosomal_L18p	Ribosomal L18 of archaea, bacteria, mitoch. and chloroplast
PF01245	Ribosomal_L19	Ribosomal protein L19
PF01280	Ribosomal_L19e	Ribosomal protein L19e
PF00181	Ribosomal_L2	Ribosomal Proteins L2, RNA binding domain
PF03947	Ribosomal_L2_C	Ribosomal Proteins L2, C-terminal domain
PF00453	Ribosomal_L20	Ribosomal protein L20
PF01157	Ribosomal_L21e	Ribosomal protein L21e
PF00829	Ribosomal_L21p	Ribosomal prokaryotic L21 protein
PF00237	Ribosomal_L22	Ribosomal protein L22p/L17e
PF01776	Ribosomal_L22e	Ribosomal L22e protein family
PF00276	Ribosomal_L23	Ribosomal protein L23
PF03939	Ribosomal_L23eN	Ribosomal protein L23, N-terminal domain
PF01246	Ribosomal_L24e	Ribosomal protein L24e
PF01386	Ribosomal_L25p	Ribosomal L25p family
PF16906	Ribosomal_L26	Ribosomal proteins L26 eukaryotic, L24P archaeal
PF01016	Ribosomal_L27	Ribosomal L27 protein
PF18471	Ribosomal_L27_C	Ribosomal L27 protein C-terminal domain
PF00828	Ribosomal_L27A	Ribosomal proteins 50S-L15, 50S-L18e, 60S-L27A
PF01777	Ribosomal_L27e	Ribosomal L27e protein family
PF00830	Ribosomal_L28	Ribosomal L28 family
PF01778	Ribosomal_L28e	Ribosomal L28e protein family
PF00831	Ribosomal_L29	Ribosomal L29 protein
PF01779	Ribosomal_L29e	Ribosomal L29e protein family
PF00297	Ribosomal_L3	Ribosomal protein L3
PF00327	Ribosomal_L30	Ribosomal protein L30p/L7e
PF08079	Ribosomal_L30_N	Ribosomal L30 N-terminal domain
PF01197	Ribosomal_L31	Ribosomal protein L31
PF01198	Ribosomal_L31e	Ribosomal protein L31e
PF01655	Ribosomal_L32e	Ribosomal protein L32
PF01783	Ribosomal_L32p	Ribosomal L32p protein family
PF00471	Ribosomal_L33	Ribosomal protein L33
PF00468	Ribosomal_L34	Ribosomal protein L34
PF01199	Ribosomal_L34e	Ribosomal protein L34e
PF01247	Ribosomal_L35Ae	Ribosomal protein L35Ae
PF01632	Ribosomal_L35p	Ribosomal protein L35
PF00444	Ribosomal_L36	Ribosomal protein L36
PF01158	Ribosomal_L36e	Ribosomal protein L36e
PF08561	Ribosomal_L37	Mitochondrial ribosomal protein L37
PF01780	Ribosomal_L37ae	Ribosomal L37ae protein family
PF01907	Ribosomal_L37e	Ribosomal protein L37e
PF01781	Ribosomal_L38e	Ribosomal L38e protein family
PF00832	Ribosomal_L39	Ribosomal L39 protein
PF00573	Ribosomal_L4	Ribosomal protein L4/L1 family
PF01020	Ribosomal_L40e	Ribosomal L40e family
PF05162	Ribosomal_L41	Ribosomal protein L41
PF00935	Ribosomal_L44	Ribosomal protein L44
PF00281	Ribosomal_L5	Ribosomal protein L5
PF00673	Ribosomal_L5_C	ribosomal L5P family C-terminus
PF10501	Ribosomal_L50	Ribosomal subunit 39S
PF17144	Ribosomal_L5e	Ribosomal large subunit proteins 60S L5, and 50S L18
PF00347	Ribosomal_L6	Ribosomal protein L6
PF01159	Ribosomal_L6e	Ribosomal protein L6e
PF03868	Ribosomal_L6e_N	Ribosomal protein L6, N-terminal domain
PF01248	Ribosomal_L7Ae	Ribosomal protein L7Ae/L30e/S12e/Gadd45 family
PF03948	Ribosomal_L9_C	Ribosomal protein L9, C-terminal domain
PF01281	Ribosomal_L9_N	Ribosomal protein L9, N-terminal domain
PF00338	Ribosomal_S10	Ribosomal protein S10p/S20e
PF00411	Ribosomal_S11	Ribosomal protein S11
PF00416	Ribosomal_S13	Ribosomal protein S13/S18
PF08069	Ribosomal_S13_N	Ribosomal S13/S15 N-terminal domain
PF00253	Ribosomal_S14	Ribosomal protein S14p/S29e
PF00312	Ribosomal_S15	Ribosomal protein S15
PF00886	Ribosomal_S16	Ribosomal protein S16
PF00366	Ribosomal_S17	Ribosomal protein S17
PF16205	Ribosomal_S17_N	Ribosomal_S17 N-terminal
PF00833	Ribosomal_S17e	Ribosomal S17
PF01084	Ribosomal_S18	Ribosomal protein S18
PF00203	Ribosomal_S19	Ribosomal protein S19
PF01090	Ribosomal_S19e	Ribosomal protein S19e
PF00318	Ribosomal_S2	Ribosomal protein S2
PF01649	Ribosomal_S20p	Ribosomal protein S20
PF01165	Ribosomal_S21	Ribosomal protein S21
PF01249	Ribosomal_S21e	Ribosomal protein S21e
PF08136	Ribosomal_S22	30S ribosomal protein subunit S22 family
PF01282	Ribosomal_S24e	Ribosomal protein S24e
PF03297	Ribosomal_S25	S25 ribosomal protein
PF01283	Ribosomal_S26e	Ribosomal protein S26e
PF01599	Ribosomal_S27	Ribosomal protein S27a
PF01667	Ribosomal_S27e	Ribosomal protein S27
PF01200	Ribosomal_S28e	Ribosomal protein S28e
PF00189	Ribosomal_S3_C	Ribosomal protein S3, C-terminal domain
PF04758	Ribosomal_S30	Ribosomal protein S30
PF02482	Ribosomal_S30AE	Sigma 54 modulation protein / S30EA ribosomal protein
PF01015	Ribosomal_S3Ae	Ribosomal S3Ae family
PF00163	Ribosomal_S4	Ribosomal protein S4/S9 N-terminal domain
PF00900	Ribosomal_S4e	Ribosomal family S4e
PF11993	Ribosomal_S4Pg	Ribosomal S4P (gammaproteobacterial)
PF00333	Ribosomal_S5	Ribosomal protein S5, N-terminal domain
PF03719	Ribosomal_S5_C	Ribosomal protein S5, C-terminal domain
PF01250	Ribosomal_S6	Ribosomal protein S6
PF01092	Ribosomal_S6e	Ribosomal protein S6e
PF00177	Ribosomal_S7	Ribosomal protein S7p/S5e
PF01251	Ribosomal_S7e	Ribosomal protein S7e
PF00410	Ribosomal_S8	Ribosomal protein S8
PF01201	Ribosomal_S8e	Ribosomal protein S8e
PF00380	Ribosomal_S9	Ribosomal protein S9/S16
PF14693	Ribosomal_TL5_C	Ribosomal protein TL5, C-terminal domain
PF00009	GTP_EFTU	Elongation factor Tu GTP binding domain
PF03144	GTP_EFTU_D2	Elongation factor Tu domain 2
PF02037	SAP	SAP domain
PF00098	zf-CCHC	Zinc knuckle
PF13696	zf-CCHC_2	Zinc knuckle
PF13917	zf-CCHC_3	Zinc knuckle
PF14392	zf-CCHC_4	Zinc knuckle
PF14787	zf-CCHC_5	GAG-polyprotein viral zinc-finger
PF15288	zf-CCHC_6	Zinc knuckle
PF01423	LSM	LSM domain
PF01424	R3H	R3H domain
PF01416	PseudoU_synth_1	tRNA pseudouridine synthase
PF00849	PseudoU_synth_2	RNA pseudouridylate synthase
PF04146	YTH	YT521-B-like domain
PF03828	PAP_assoc	Cid1 family poly A polymerase
PF01926	MMR_HSR1	50S ribosome-binding GTPase
PF00400	WD40	WD domain, G-beta repeat
PF00096	zf-C2H2	Zinc finger, C2H2 type
PF02899	Phage_int_SAM_1	Phage integrase, N-terminal SAM-like domain
PF12834	Phage_int_SAM_2	Phage integrase, N-terminal
PF14659	Phage_int_SAM_3	Phage integrase, N-terminal SAM-like domain
PF13495	Phage_int_SAM_4	Phage integrase, N-terminal SAM-like domain
PF13102	Phage_int_SAM_5	Phage integrase SAM-like domain
PF18644	Phage_int_SAM_6	Phage integrase SAM-like domain
PF00536	SAM_1	SAM domain (Sterile alpha motif)
PF07647	SAM_2	SAM domain (Sterile alpha motif)
PF18016	SAM_3	SAM domain (Sterile alpha motif)
PF18017	SAM_4	SAM domain (Sterile alpha motif)
PF00271	Helicase_C	Helicase conserved C-terminal domain
PF13307	Helicase_C_2	Helicase C-terminal domain
PF13625	Helicase_C_3	Helicase conserved C-terminal domain
PF13871	Helicase_C_4	C-terminal domain on Strawberry notch homologue
PF00244	2003-03-14	14-3-3 protein
PF00887	ACBP	Acyl CoA binding protein
PF00171	Aldedh	Aldehyde dehydrogenase family
PF10208	Armet	Degradation arginine-rich protein for mis-folding
PF02029	Caldesmon	Caldesmon
PF00402	Calponin	Calponin family repeat
PF00118	Cpn60_TCP1	TCP-1/cpn60 chaperonin family
PF07528	DZF	DZF domain
PF00769	ERM	Ezrin/radixin/moesin family
PF09532	FDF	FDF domain
PF00630	Filamin	Filamin/ABP280 repeat
PF00254	FKBP_C	FKBP-type peptidyl-prolyl cis-trans isomerase
PF00041	fn3	Fibronectin type III domain
PF01268	FTHFS	Formate--tetrahydrofolate ligase
PF02187	GAS2	Growth-Arrest-Specific Protein 2 Domain
PF00274	Glycolytic	Fructose-bisphosphate aldolase class-I
PF04774	HABP4_PAI-RBP1	Hyaluronan / mRNA binding family
PF00505	HMG_box	HMG (high mobility group) box
PF09011	HMG_box_2	HMG-box domain
PF11532	HnRNP_M	Heterogeneous nuclear ribonucleoprotein M
PF00012	HSP70	Hsp70 protein
PF00183	HSP90	Hsp90 protein
PF01381	HTH_3	Helix-turn-helix
PF02866	Ldh_1_C	lactate/malate dehydrogenase, alpha/beta C-terminal domain
PF00056	Ldh_1_N	lactate/malate dehydrogenase, NAD binding domain
PF00412	LIM	LIM domain
PF00538	Linker_histone	linker histone H1 and H5 family
PF13516	LRR_6	Leucine Rich repeat
PF08711	Med26	TFIIS helical bundle-like domain
PF03096	Ndr	Ndr family
PF00880	Nebulin	Nebulin repeat
PF15473	PCNP	PEST, proteolytic signal-containing nuclear protein family
PF00595	PDZ	PDZ domain
PF01546	Peptidase_M20	Peptidase family M20/M25/M40
PF01535	PPR	PPR repeat
PF00160	Pro_isomerase	Cyclophilin type peptidyl-prolyl cis-trans isomerase/CLD
PF01139	RtcB	tRNA-splicing ligase RtcB
PF00575	S1	S1 RNA binding domain
PF00565	SNase	Staphylococcal nuclease homologue
PF00435	Spectrin	Spectrin repeat
PF09439	SRPRB	Signal recognition particle receptor beta subunit
PF00436	SSB	Single-strand binding protein family
PF09371	Tex_N	Tex-like protein N-terminal domain
PF00085	Thioredoxin	Thioredoxin
PF09072	TMA7	Translation machinery associated TMA7
PF13414	TPR_11	TPR repeat
PF00418	Tubulin-binding	Tau and MAP protein, tubulin-binding repeat
PF00458	WHEP-TRS	WHEP-TRS domain
PF00641	zf-RanBP	Zn-finger in Ran binding protein and others
PF08080	zf-RNPHF	RNPHF zinc finger
